# A novel structure-based approach for identification of vertebrate susceptibility to SARS-CoV-2: implications for future surveillance programmes

**DOI:** 10.1101/2022.01.10.475752

**Authors:** Rahul Kaushik, Naveen Kumar, Kam Y. J. Zhang, Pratiksha Srivastava, Sandeep Bhatia, Yashpal Singh Malik

## Abstract

Understanding the origin of severe acute respiratory syndrome coronavirus 2 (SARS-CoV-2) has been a highly debatable and unsolved challenge for the scientific communities across the world. A key to dissect the susceptibility profiles of animal species to SARS-CoV-2 is to understand how virus enters into the cells. The interaction of SARS-CoV-2 ligands (RBD on spike protein) with its host cell receptor, angiotensin-converting enzyme 2 (ACE2), is a critical determinant of host range and cross-species transmission. In this study, we developed and implemented a rigorous computational approach for predicting binding affinity between 299 ACE2 orthologs from diverse vertebrate species and the SARS-CoV-2 spike protein. The findings show that the spike protein of SARS-CoV-2 can bind to many vertebrate species carrying evolutionary divergent ACE2, implying a broad host range at the virus entry level, which may contribute to cross-species transmission and further viral evolution. Additionally, the present study facilitated the identification of genetic determinants that may differentiate susceptible from the resistant host species based on the conservation of ACE2-spike protein interacting residues in vertebrate host species known to facilitate SARS-CoV-2 infection; however, these genetic determinants warrant *in vivo* experimental confirmation. The molecular interactions associated with varied binding affinity of distinct ACE2 isoforms in a specific bat species were identified using protein structure analysis, implying the existence of diversified susceptibility of bat species to SARS-CoV-2. The findings from current study highlight the importance of intensive surveillance programs aimed at identifying susceptible hosts, particularly those with the potential to transmit zoonotic pathogens, in order to prevent future outbreaks.
