## Supplementary material for "A novel structure-based approach for identification of vertebrate susceptibility to SARS-CoV-2: implications for future surveillance programmes": The species-wise number of the ACE2 orthologs retrieved from the NCBI protein database are provided in Supplementary Table S1.

### Sheet: Sheet1
Table S1. The species-wise number of the ACE2 orthologs (n =299) retrieved from the NCBI protein database.
Organism	Isoforms	Organism	Isoforms	Organism	Isoforms	Organism	Isoforms	Organism	Isoforms
Acanthochromis polyacanthus	1	Crotalus tigris	1	Macaca nemestrina	1	Otolemur garnettii	1	Rousettus leschenaultii	1
Acinonyx jubatus	1	Cyanistes caeruleus	1	Manacus vitellinus	1	Ovis aries	1	Saimiri boliviensis boliviensis	1
Acipenser ruthenus	1	Cygnus atratus	1	Manis javanica	1	Oxyura jamaicensis	1	Salarias fasciatus	2
Alligator sinensis	1	Cygnus olor	1	Manis pentadactyla	1	Paguma larvata	1	Sander lucioperca	1
Alosa sapidissima	1	Cynoglossus semilaevis	1	Marmota flaviventris	1	Pangasianodon hypophthalmus	1	Sapajus apella	1
Amphiprion ocellaris	1	Cyprinodon tularosa	1	Mastacembelus armatus	1	Pan paniscus	1	Sceloporus undulatus	1
Anabas testudineus	1	Danio rerio	2	Mastomys coucha	1	Panthera pardus	1	Scleropages formosus	1
Anarrhichthys ocellatus	1	Delphinapterus leucas	1	Mauremys reevesii	1	Pantherophis guttatus	1	Scophthalmus maximus	1
Anas platyrhynchos	1	Denticeps clupeoides	1	Maylandia zebra	1	Pan troglodytes	1	Scyliorhinus canicula	1
Anguilla anguilla	1	Dermochelys coriacea	1	Melanotaenia boesemani	1	Papio anubis	1	Sebastes umbrosus	1
Antrostomus carolinensis	1	Desmodus rotundus	1	Melopsittacus undulatus	1	Parambassis ranga	1	Serinus canaria	1
Aotus nancymaae	1	Dipodomys spectabilis	1	Mesocricetus auratus	1	Parus major	1	Seriola dumerili	1
Apteryx rowi	1	Dromaius novaehollandiae	1	Microcaecilia unicolor	1	Passer montanus	1	Seriola lalandi dorsalis	1
Aquila chrysaetos chrysaetos	1	Echeneis naucrates	2	Micropterus salmoides	1	Pelodiscus sinensis	1	Simochromis diagramma	1
Archocentrus centrarchus	1	Electrophorus electricus	1	Microtus ochrogaster	1	Perca flavescens	1	Strigops habroptila	1
Artibeus jamaicensis	1	Empidonax traillii	1	Microtus oregoni	1	Perca fluviatilis	1	Sturnira hondurensis	1
Arvicanthis niloticus	1	Enhydra lutris kenyoni	1	Mirounga leonina	1	Periophthalmus magnuspinnatus	1	Suricata suricatta	1
Arvicola amphibius	1	Epinephelus lanceolatus	1	Molossus molossus	2	Peromyscus leucopus	1	Sus scrofa domesticus	1
Astatotilapia calliptera	1	Eptesicus fuscus	1	Molothrus ater	1	Peromyscus maniculatus bairdii	1	Syngnathus acus	1
Astyanax mexicanus	1	Equus caballus	1	Monodon monoceros	1	Phasianus colchicus	1	Tachyglossus aculeatus	1
Balaenoptera acutorostrata scammoni	1	Etheostoma cragini	1	Monopterus albus	1	Phoca vitulina	1	Tachysurus fulvidraco	1
Balaenoptera musculus	1	Etheostoma spectabile	1	Morone saxatilis	1	Phocoena sinus	1	Tadarida brasiliensis	1
Betta splendens	1	Eumetopias jubatus	1	Motacilla alba alba	1	Phyllostomus discolor	1	Taeniopygia guttata	1
Boleophthalmus pectinirostris	1	Falco cherrug	1	Mus caroli	1	Physeter catodon	1	Takifugu rubripes	1
Bos indicus x Bos taurus	2	Falco naumanni	1	Mus musculus	1	Piliocolobus tephrosceles	1	Talpa occidentalis	1
Bos taurus	4	Falco rusticolus	1	Mus pahari	1	Pimephales promelas	2	Terrapene carolina triunguis	1
Callithrix jacchus	1	Felis catus	1	Mustela erminea	1	Pipistrellus abramus	1	Thalassophryne amazonica	2
Callorhinus ursinus	1	Fukomys damarensis	1	Mustela putorius furo	1	Pipistrellus kuhlii	1	Thamnophis elegans	1
Calypte anna	1	Fundulus heteroclitus	1	Myotis lucifugus	1	Pipra filicauda	1	Theropithecus gelada	1
Camarhynchus parvulus	1	Gadus morhua	1	Myotis myotis	1	Plectropomus leopardus	1	Thunnus maccoyii	1
Camelus dromedarius	1	Gallus gallus	2	Myripristis murdjan	1	Pogona vitticeps	1	Toxotes jaculatrix	1
Camelus ferus	1	Gasterosteus aculeatus aculeatus	1	Nannospalax galili	1	Pongo abelii	1	Trachemys scripta elegans	2
Canis lupus dingo	1	Geotrypetes seraphini	2	Neolamprologus brichardi	1	Pseudochaenichthys georgianus	1	Trematomus bernacchii	1
Canis lupus familiaris	1	Globicephala melas	1	Neomonachus schauinslandi	1	Pseudonaja textilis	1	Trichosurus vulpecula	1
Carassius auratus	1	Gopherus evgoodei	1	Neopelma chrysocephalum	1	Pteropus alecto	1	Tupaia chinensis	1
Carcharodon carcharias	1	Gorilla gorilla gorilla	1	Neophocaena asiaeorientalis asiaeorientalis	1	Pteropus giganteus	1	Tursiops truncatus	1
Carlito syrichta	1	Gouania willdenowi	1	Neovision vision	1	Pteropus vampyrus	1	Tyto alba alba	1
Cebus imitator	1	Grammomys surdaster	1	Nomascus leucogenys	1	Puma concolor	1	Urocitellus parryii	1
Centrocercus urophasianus	1	Gymnodraco acuticeps	1	Nothoprocta perdicaria	1	Puma yagouaroundi	1	Ursus arctos horribilis	1
Cheilinus undulatus	1	Haplochromis burtoni	1	Notolabrus celidotus	1	Pungitius pungitius	1	Ursus maritimus	1
Chelmon rostratus	1	Heterocephalus glaber	1	Numida meleagris	1	Pygocentrus nattereri	1	Vicugna pacos	1
Chelonoidis abingdonii	1	Hippoglossus hippoglossus	1	Ochotona curzoniae	1	Pyrgilauda ruficollis	1	Vombatus ursinus	1
Chlorocebus aethiops	1	Hippoglossus stenolepis	1	Ochotona princeps	1	Python bivittatus	1	Vulpes lagopus	1
Chlorocebus sabaeus	1	Homo sapiens	1	Odocoileus virginianus	1	Rana temporaria	1	Vulpes vulpes	1
Choloepus didactylus	1	Hyaena hyaena	1	Oncorhynchus mykiss	1	Rattus norvegicus	1	Xiphias gladius	1
Chrysemys picta bellii	2	Hylobates moloch	1	Oncorhynchus tshawytscha	1	Rhinatrema bivittatum	2	Xiphophorus couchianus	1
Clupea harengus	1	Ictidomys tridecemlineatus	1	Onychomys torridus	1	Rhinolophus affinis	4	Xiphophorus hellerii	1
Colossoma macropomum	1	Kryptolebias marmoratus	1	Onychostruthus taczanowskii	1	Rhinolophus cornutus	1	Xiphophorus maculatus	1
Corapipo altera	1	Labrus bergylta	1	Orcinus orca	1	Rhinolophus ferrumequinum	1	Zalophus californianus	1
Corvus cornix cornix	1	Lagenorhynchus obliquidens	1	Oreochromis aureus	1	Rhinolophus macrotis	1	Zonotrichia albicollis	1
Corvus kubaryi	1	Larimichthys crocea	1	Oreochromis niloticus	2	Rhinolophus pearsonii	1	Zootoca vivipara	1
Corvus moneduloides	1	Lonchura striata domestica	1	Ornithorhynchus anatinus	1	Rhinolophus pusillus	1
Cottoperca gobio	1	Lontra canadensis	1	Oryctolagus cuniculus	1	Rhinolophus sinicus	10
Coturnix japonica	1	Lynx canadensis	1	Oryx dammah	1	Rhinopithecus roxellana	1
Cricetulus griseus	1	Macaca mulatta	1	Oryzias melastigma	1	Rousettus aegyptiacus	1
