## Supplementary Table S2 has more information on these protein complexes. for "A novel structure-based approach for identification of vertebrate susceptibility to SARS-CoV-2: implications for future surveillance programmes"

### Sheet: Sheet1
Table S2. The detailed information of 400 heterodimeric protein-protein complexes adopted from PDBbind database used for benchmarking of different protein-protein interaction metrics.
PDB ID	Resolution	Year	Expression	Source	EC Number
1ACB	2	1993		Bos taurus	3.4.21.1
1AN1	2.03	1998		Sus scrofa	3.4.21.4
1AXI	2.1	1998	Escherichia coli	Homo sapiens
1AY7	1.7	1999	Escherichia coli	Kitasatospora aureofaciens	3.1.27.3
1BUH	2.6	1998	Trichoplusia ni	Homo sapiens	2.7.11.22
1BVN	2.5	1998		Sus scrofa	3.2.1.1
1C9P	2.8	2000		Sus scrofa	3.4.21.4
1D6R	2.3	2000		Bos taurus	3.4.21.4
1E96	2.5	2000	Escherichia coli BL21	Homo sapiens	3.6.5.2
1EJA	2.7	2001		Sus scrofa	3.4.21.4
1F34	2.45	2001		Sus scrofa	3.4.23.1
1F3V	2	2000	Escherichia coli	Homo sapiens
1FLE	1.9	1997		Sus scrofa	3.4.21.36
1FMO	2.2	1998	Escherichia coli	Mus musculus	2.7.1.37
1G6V	3.5	2000		Bos taurus	4.2.1.1
1GL0	3	2001		Bos taurus	3.4.21.1
1GLA	2.6	1993		Escherichia coli	2.7.1.69
1GRN	2.1	1999	Escherichia coli	Homo sapiens	3.6.5.2
1H1V	3	2003		Oryctolagus cuniculus
1HE8	3	2001	Spodoptera frugiperda	Homo sapiens	2.7.1.137
1I4E	3	2001	Escherichia coli	Autographa californica nucleopolyhedrovirus
1J2J	1.6	2003	Escherichia coli BL21	Mus musculus
1JSP	NMR	2002
1KAC	2.6	1999	Escherichia coli	Human adenovirus 12
1KTZ	2.15	2002	Escherichia coli	Homo sapiens
1KXP	2.1	2002		Oryctolagus cuniculus
1L4D	2.3	2002	Escherichia coli BL21	Homo sapiens	3.4.21.7
1L4Z	2.8	2002	Escherichia coli	Homo sapiens	3.4.21.7
1LP1	2.3	2003	Escherichia coli	Staphylococcus aureus
1LZW	2.5	2002	Escherichia coli	Escherichia coli
1M10	3.1	2002	Komagataella pastoris	Homo sapiens
1MZW	2	2003	Escherichia coli BL21(DE3)	Homo sapiens	5.2.1.8
1NW9	2.4	2003	Escherichia coli	Homo sapiens	2.3.2.27
1P6A	2.9	2004	Escherichia coli BL21(DE3)	Human adenovirus 12
1PD7	NMR	2004	Escherichia coli	Mus musculus
1PJN	2.5	2003
1PPE	2	1994		Bos taurus	3.4.21.4
1Q68	NMR	2003	Escherichia coli BL21(DE3)	Homo sapiens
1RJC	1.4	2005	Escherichia coli	Camelus dromedarius
1RKC	2.7	2004	Escherichia coli	Homo sapiens
1RKE	2.35	2004	Escherichia coli	Homo sapiens
1SB0	NMR	2004	Escherichia coli	Mus musculus	2.3.1.48
1SHY	3.22	2004	Escherichia coli	Homo sapiens
1SQ0	2.6	2004	Escherichia coli BL21(DE3)	Homo sapiens
1SYQ	2.42	2004	Escherichia coli BL21	Homo sapiens
1T01	2.06	2004	Escherichia coli BL21	Gallus gallus
1T0P	1.66	2005	Escherichia coli	Homo sapiens
1T5Z	2.3	2005	Escherichia coli	Homo sapiens
1T63	2.07	2005	Escherichia coli	Homo sapiens
1T6B	2.5	2004	Bacillus anthracis	Bacillus anthracis
1TA3	1.7	2004		Triticum aestivum
1TBA	NMR	1999	Escherichia coli	Drosophila melanogaster	2.7.11.1
1TDQ	2.6	2004	Escherichia coli	Rattus norvegicus
1TO1	1.68	2004	Bacillus subtilis	Bacillus amyloliquefaciens	3.4.21.62
1U5S	NMR	2005	Escherichia coli BL21(DE3)	Homo sapiens
1UGH	1.9	1999	Escherichia coli	Homo sapiens	3.2.2.3
1US7	2.3	2004	Escherichia coli	Saccharomyces cerevisiae
1USU	2.15	2004	Escherichia coli	Saccharomyces cerevisiae
1VET	1.9	2004	Escherichia coli	Mus musculus
1VEU	2.15	2004	Escherichia coli	Mus musculus
1VRK	1.9	1999	Escherichia coli	synthetic construct
1WA7	NMR	2005	Escherichia coli BL21	Homo sapiens	2.7.1.112
1WLP	NMR	2005	Escherichia coli BL21(DE3)	Homo sapiens
1WPX	2.7	2005		Saccharomyces cerevisiae	3.4.16.5
1WQJ	1.6	2005	Escherichia coli BL21(DE3)	Homo sapiens
1WR1	NMR	2005	Escherichia coli BL21(DE3)	Saccharomyces cerevisiae
1XG2	1.9	2005		Solanum lycopersicum	3.1.1.11
1XJ7	2.7	2005	Escherichia coli	Homo sapiens
1Y1K	1.56	2005	Bacillus subtilis	Bacillus amyloliquefaciens	3.4.21.62
1Y33	1.8	2005	Bacillus subtilis	Bacillus amyloliquefaciens	3.4.21.62
1Y34	1.55	2005	Bacillus subtilis	Bacillus amyloliquefaciens	3.4.21.62
1Y3D	1.8	2005	Bacillus subtilis	Bacillus amyloliquefaciens	3.4.21.62
1Y48	1.84	2005	Bacillus subtilis	Bacillus amyloliquefaciens	3.4.21.62
1Y4A	1.6	2005	Bacillus subtilis	Bacillus amyloliquefaciens	3.4.21.62
1Y4D	2	2005	Bacillus subtilis	Bacillus amyloliquefaciens	3.4.21.62
1Y6M	2.8	2005	Escherichia coli BL21(DE3)	Human gammaherpesvirus 4
1Y8N	2.6	2005	Escherichia coli BL21	Homo sapiens	2.7.1.99
1YDI	1.8	2005	Escherichia coli	Homo sapiens
1YRT	2.1	2006	Escherichia coli BL21(DE3)	Bordetella pertussis	4.6.1.1
1YRU	2.5	2005	Escherichia coli BL21(DE3)	Bordetella pertussis	4.6.1.1
1YVB	2.7	2006	Escherichia coli	Plasmodium falciparum 3D7	3.4.22
1YX5	NMR	2005	Escherichia coli	Homo sapiens
1Z92	2.8	2005	Trichoplusia ni	Homo sapiens
1ZHI	2.7	2005	Escherichia coli BL21	Saccharomyces cerevisiae
1ZJD	2.6	2005	Komagataella pastoris	Homo sapiens	3.4.21.27
1ZLI	2.09	2005	Komagataella pastoris	Homo sapiens	3.4.17.2
1ZSG	NMR	2005	Escherichia coli BL21(DE3)	Homo sapiens
1ZV5	2	2006		Gallus gallus	3.2.1.17
1ZVH	1.5	2006		Gallus gallus	3.2.1.17
2A78	1.81	2005	Escherichia coli BL21	Homo sapiens	3.6.5.2
2A7U	NMR	2005			3.6.3.14
2A9K	1.73	2005	Escherichia coli BL21	Homo sapiens	3.6.5.2
2B42	2.5	2006		Triticum aestivum
2B87	NMR	2006	Escherichia coli BL21(DE3)	Staphylococcus aureus
2C0L	2.3	2006	Escherichia coli	Homo sapiens
2CPK	2.7	1993		Mus musculus	2.7.1.37
2DEN	NMR	2006	Escherichia coli	Streptococcus sp. 'group G
2DSP	2.5	2006	Escherichia coli BL21(DE3)	Homo sapiens
2F4M	1.85	2006	Escherichia coli	Mus musculus	3.5.1.52
2FJU	2.2	2006	Escherichia coli	Homo sapiens	3.6.5.2
2G81	1.55	2007		Bos taurus	3.4.21.4
2HEV	2.41	2006	Spodoptera frugiperda	Homo sapiens
2HSQ	3.97	2006	Escherichia coli	Homo sapiens
2J12	1.5	2006	Escherichia coli BL21	Human adenovirus D37
2JBY	2.41	2007	Escherichia coli BL21	Myxoma virus
2JOD	NMR	2007	Escherichia coli	Homo sapiens
2JT4	NMR	2007	Escherichia coli	Saccharomyces cerevisiae
2JTI	NMR	2008	Escherichia coli	Saccharomyces cerevisiae	1.11.1.5
2JY6	NMR	2008	Escherichia coli BL21	Homo sapiens
2K2U	NMR	2008	Escherichia coli	Saccharomyces cerevisiae
2K3S	NMR	2008	Escherichia coli	Mus musculus
2K42	NMR	2008	Escherichia coli	Homo sapiens
2K5B	NMR	2008	Escherichia coli	Homo sapiens
2KBW	NMR	2009	Escherichia coli	Homo sapiens
2KC8	NMR	2009	Escherichia coli	Escherichia coli K-12	3.1
2KGX	NMR	2009	Escherichia coli	Mus musculus
2KNB	NMR	2009	Escherichia coli	Rattus norvegicus	6.3.2
2KRI	NMR	2010	Escherichia coli	Homo sapiens
2KT5	NMR	2011	Escherichia coli BL21(DE3)	Mus musculus
2KTF	NMR	2010	Escherichia coli	Homo sapiens
2KVQ	NMR	2010	Escherichia coli	Escherichia coli K-12
2KWI	NMR	2010	Escherichia coli	Homo sapiens	3.6.5.2
2KWK	NMR	2010
2KWU	NMR	2010	Escherichia coli	Mus musculus	2.7.7.7
2L0T	NMR	2010	Escherichia coli BL21	Homo sapiens
2L14	NMR	2010	Escherichia coli	Mus musculus	2.3.1.48
2L29	NMR	2012	Escherichia coli	Homo sapiens
2L9S	NMR	2011	Escherichia coli	Homo sapiens
2LD7	NMR	2011	Escherichia coli	Mus musculus
2LKM	NMR	2012	Escherichia coli BL21	Homo sapiens
2LOX	NMR	2012	Escherichia coli	Saccharomyces cerevisiae S288C
2LPB	NMR	2012	Escherichia coli	Saccharomyces cerevisiae S288C
2LY4	NMR	2012	Escherichia coli	Homo sapiens
2LZ6	NMR	2013	Escherichia coli	Homo sapiens
2M0G	NMR	2013	Escherichia coli	Homo sapiens
2M0J	NMR	2013	Escherichia coli	Homo sapiens
2M55	NMR	2013	Escherichia coli	Homo sapiens
2M5A	NMR	2013	Escherichia coli	Staphylococcus aureus
2MCN	NMR	2014	Escherichia coli	Mus musculus
2MJ5	NMR	2014	Escherichia coli	Homo sapiens
2MNU	NMR	2014	Escherichia coli	Homo sapiens
2MRE	NMR	2014	Escherichia coli BL21(DE3)	Homo sapiens
2MV7	NMR	2015	Escherichia coli	Homo sapiens
2N1D	NMR	2015	Escherichia coli	Homo sapiens
2N2H	NMR	2015	Escherichia coli	Mus musculus
2N73	NMR	2016	Escherichia coli	Homo sapiens
2N8J	NMR	2016	Escherichia coli	Homo sapiens
2NBV	NMR	2016	Escherichia coli	Homo sapiens
2O8V	3	2007	Escherichia coli	Escherichia coli	1.8.4.8
2OOB	1.9	2007	Escherichia coli BL21	Homo sapiens	6.3.2
2OUL	2.2	2008	Escherichia coli	Plasmodium falciparum 3D7	3.4.22
2P43	1.65	2008		Bos taurus	3.1.27.5
2P44	1.8	2008		Bos taurus	3.1.27.5
2P49	1.38	2007		Bos taurus	3.1.27.5
2QNA	2.84	2008	Escherichia coli BL21(DE3)	Homo sapiens
2QUR	2.5	2008	Escherichia coli	Mus musculus	2.7.11.11
2RMK	NMR	2007	Escherichia coli	Homo sapiens	3.6.5.2
2RMS	NMR	2008	Escherichia coli	Mus musculus
2RR3	NMR	2010	Escherichia coli	Homo sapiens
2RU4	NMR	2014	Escherichia coli	synthetic construct
2RVB	NMR	2015	Escherichia coli	Homo sapiens
2SIC	1.8	1993		Bacillus amyloliquefaciens	3.4.21.14
2UUY	1.15	2007		Bos taurus	3.4.21.4
2V4Z	2.8	2008	Escherichia coli BL21(DE3)	Homo sapiens
2V52	1.45	2008		Oryctolagus cuniculus
2V8S	2.22	2007	Escherichia coli BL21(DE3)	Homo sapiens
2VAY	1.94	2008	Escherichia coli BL21	Homo sapiens
2VDA	NMR	2007	Escherichia coli BL21(DE3)	Escherichia coli
2VOG	1.9	2008	Escherichia coli BL21(DE3)	Mus musculus
2WFX	3.2	2009	Homo sapiens	Mus musculus
2WH6	1.5	2010	Escherichia coli BL21(DE3)	Epstein-barr virus strain ag876
2WY8	1.7	2010	Escherichia coli BL21(DE3)	Homo sapiens
2XPX	2.05	2011	Escherichia coli BL21(DE3)	Human gammaherpesvirus 4
2XTT	0.93	2010		Schistocerca gregaria
2YQ7	1.9	2012	Escherichia coli BL21	Homo sapiens
3AU4	1.9	2011	Escherichia coli	Homo sapiens
3BEG	2.9	2008	Escherichia coli BL21(DE3)	Homo sapiens	2.7.11.1
3BS5	2	2008	Escherichia coli	Drosophila melanogaster
3C4O	1.7	2008	Escherichia coli	Klebsiella pneumoniae	3.5.2.6
3C4P	1.75	2008	Escherichia coli	Klebsiella pneumoniae	3.5.2.6
3CH5	2.1	2008	Escherichia coli	Homo sapiens
3DOE	2.25	2009	Escherichia coli	Homo sapiens
3FHC	2.8	2009	Escherichia coli BL21	Homo sapiens
3FJU	1.6	2008	Komagataella pastoris	Homo sapiens	3.4.17.1
3GJ3	1.79	2009	Escherichia coli	Homo sapiens
3GJ6	2.7	2009	Escherichia coli	Homo sapiens
3GQI	2.5	2009	Escherichia coli	Homo sapiens	2.7.10.1
3GTY	3.4	2009	Escherichia coli BL21(DE3)	Thermotoga maritima	5.2.1.8
3GXU	2.5	2009	Escherichia coli	Homo sapiens	2.7.10.1
3HCT	2.1	2009	Escherichia coli	Homo sapiens	2.3.2.27
3IDB	1.62	2009	Escherichia coli	Mus musculus	2.7.11.11
3IDC	2.7	2009	Escherichia coli	Mus musculus	2.7.11.11
3IOL	2.1	2009	Escherichia coli BL21(DE3)	Homo sapiens
3IXE	1.9	2009	Escherichia coli BL21	Homo sapiens	2.7.11.1
3JZA	1.8	2010	Escherichia coli BL21(DE3)	Homo sapiens
3K8P	2.6	2009	Escherichia coli	Kluyveromyces lactis
3KNB	1.4	2009	Escherichia coli BL21	Homo sapiens	2.7.11.1
3KUC	1.92	2010	Escherichia coli	Homo sapiens	3.6.5.2
3KUD	2.15	2010	Escherichia coli	Homo sapiens	3.6.5.2
3KYI	2.8	2010	Escherichia coli	Cereibacter sphaeroides	2.7.13.3
3L9J	2.1	2010	Escherichia coli	Homo sapiens
3LMS	2.5	2010		Homo sapiens	3.4.17.20
3MCA	2.74	2010	Escherichia coli	Schizosaccharomyces pombe
3N00	2.6	2010	Escherichia coli BL21(DE3)	Homo sapiens
3N4I	1.56	2011	Escherichia coli	Klebsiella pneumoniae	3.5.2.6
3NVN	2.26	2010	Homo sapiens	Ectromelia virus
3O34	1.9	2010	Escherichia coli BL21(DE3)	Homo sapiens	2.3.2.27
3O40	2.1	2011	Escherichia coli	synthetic construct
3O43	2.8	2011	Escherichia coli	synthetic construct
3O5T	2.09	2011	Escherichia coli	Azospirillum brasilense	3.2.2.24
3OIQ	2.4	2010	Escherichia coli	Saccharomyces cerevisiae
3ONA	2.6	2011	Escherichia coli	Ectromelia virus
3P92	1.6	2011	Escherichia coli	Homo sapiens	3.4.21.4
3QC8	2.2	2011	Escherichia coli	Homo sapiens	3.6.4.6
3QQ8	2	2011	Escherichia coli	Homo sapiens	3.6.4.6
3RGF	2.2	2011	Spodoptera frugiperda	Homo sapiens	2.7.11.22
3SGB	1.8	1983		Streptomyces griseus	3.4.21.81
3SJH	1.75	2012		Oryctolagus cuniculus
3SRI	1.6	2012	Komagataella pastoris	Plasmodium falciparum CAMP/Malaysia
3TEI	2.4	2012	Escherichia coli	Homo sapiens	2.7.11.24
3U82	3.16	2012	Spodoptera frugiperda	Human alphaherpesvirus 1 strain 17
3U9Z	2.09	2012		Oryctolagus cuniculus
3UJG	2.6	2012	Escherichia coli	Arabidopsis thaliana	2.7.11.1
3UKX	2.2	2012	Escherichia coli	Mus musculus
3UKZ	2.3	2012	Escherichia coli	Mus musculus
3UL0	2	2012	Escherichia coli	Mus musculus
3UL1	1.9	2012	Escherichia coli	Mus musculus
3V96	1.9	2012	Homo sapiens	Homo sapiens
3VV2	1.83	2013	Escherichia coli	Thermococcus kodakarensis KOD1	3.4.21
3VYR	2.55	2012	Escherichia coli	Thermococcus kodakarensis KOD1
3W8H	2.43	2013	Escherichia coli	Homo sapiens
3W8I	2.4	2013	Escherichia coli	Homo sapiens
3WA5	1.9	2013	Escherichia coli	Pseudomonas aeruginosa PAO1	3.2.1.17
3WDG	2.2	2014	Escherichia coli	Staphylococcus aureus subsp. aureus	3.2.2.27
3WWN	1.85	2014	Escherichia coli	Thermus thermophilus HB27	2.7.2
3ZYI	2.6	2011	Homo sapiens	Homo sapiens
4A1U	1.54	2011	Escherichia coli BL21(DE3)	Homo sapiens
4AN7	2.23	2012		Sus scrofa	3.4.21.4
4AWX	2.3	2013	Escherichia coli BL21(DE3)	Klebsiella pneumoniae
4B1X	1.8	2013		Oryctolagus cuniculus
4B1Y	1.29	2013		Oryctolagus cuniculus
4B93	2	2012	Escherichia coli BL21(DE3)	Mus musculus
4BRU	3.24	2013	Escherichia coli BL21(DE3)	Saccharomyces cerevisiae S288C	3.6.4.13
4BRW	2.8	2013	Escherichia coli BL21(DE3)	Saccharomyces cerevisiae S288C	3.6.4.13
4C2A	2.08	2014	Escherichia coli BL21(DE3)	Homo sapiens
4C4K	1.95	2014	Escherichia coli BL21(DE3)	Homo sapiens	2.7.11.1
4C4P	2	2013	Escherichia coli	Homo sapiens
4CJ1	1.63	2014	Escherichia coli	Acetivibrio thermocellus	3.2.1.4
4D0G	2.5	2015	Escherichia coli BL21(DE3)	Homo sapiens
4DBG	2.71	2012	Escherichia coli	Homo sapiens	6.3.2
4DJ9	2.25	2012		Homo sapiens
4DS8	2.21	2012	Escherichia coli	Arabidopsis thaliana
4DT1	1.9	2012	Escherichia coli	Saccharomyces cerevisiae S288C
4DZV	2.1	2012	Escherichia coli	synthetic construct
4EHQ	1.9	2012	Escherichia coli	Rattus norvegicus
4EIG	2.5	2013	Escherichia coli	Escherichia coli K-12	1.5.1.3
4EKD	2.71	2013	Trichoplusia ni	Mus musculus	3.6.5.1
4EXP	2.8	2012	Homo sapiens	Mus musculus
4F38	2.8	2012	Escherichia coli	Mus musculus	3.6.5.2
4F48	3	2012	Escherichia coli	Xanthomonas campestris pv. campestris
4FZA	3.15	2013	Escherichia coli	Homo sapiens
4G35	2	2012	Escherichia coli	Mus musculus
4G6U	2.35	2012	Escherichia coli	Escherichia coli O157:H7
4GAF	2.15	2013	Escherichia coli	Homo sapiens
4H6J	1.52	2012	Escherichia coli BL21	Homo sapiens
4HDO	1.67	2013	Escherichia coli BL21(DE3)	Homo sapiens
4HEP	1.75	2013	Escherichia coli	Lactococcus phage TP901-1
4I6L	2.49	2013	Escherichia coli	Homo sapiens	3.4.19.12
4IU3	1.97	2013	Escherichia coli	Ruminococcus flavefaciens
4IYP	2.8	2013	Escherichia coli	Homo sapiens
4J2Y	2	2013		Enterolobium contortisiliquum
4JEG	2.3	2013	Escherichia coli BL21(DE3)	Homo sapiens	3.1.3.48
4KSD	4.1	2013	Komagataella pastoris	Mus musculus	3.6.3.44
4L67	2.8	2013	Escherichia coli	Homo sapiens	2.7.11.1
4LAD	2.3	2013	Escherichia coli BL21	Homo sapiens	6.3.2.19
4LZX	1.5	2014	Escherichia coli	Homo sapiens
4MRT	2	2014	Escherichia coli	Brevibacillus parabrevis
4NM3	2.1	2014	Escherichia coli	Homo sapiens	2.7.11.26
4NSO	2.4	2014	Escherichia coli	Vibrio cholerae O1 biovar El Tor str. N16961	3.2.1
4NU1	2.5	2014	Escherichia coli	Mus musculus	2.7.11.26
4NZW	3.58	2014	Escherichia coli	Homo sapiens
4P3Y	2.15	2014		Escherichia coli BL21(DE3)
4PAS	1.62	2014	Escherichia coli	Homo sapiens
4PBZ	2.15	2014	Spodoptera frugiperda	Homo sapiens
4PLO	2.9	2014		Mus musculus
4PW9	2.49	2015	Escherichia coli	Sinorhizobium meliloti 1021	1.8.3.1
4QXA	2.3	2014	Escherichia coli	Mus musculus
4RWS	3.1	2015	Spodoptera frugiperda	Homo sapiens	3.2.1.17
4UDM	2.96	2016	Escherichia coli BL21(DE3)	Escherichia coli BL21(DE3)
4UEM	2.82	2015	Escherichia coli BL21(DE3)	Homo sapiens	3.4.19.12
4UF1	2.3	2015	Escherichia coli BL21(DE3)	Deerpox virus W-1170-84
4W6W	2.51	2014	Escherichia coli BL21(DE3)	Escherichia coli
4W6X	1.88	2014	Escherichia coli BL21(DE3)	Escherichia coli
4W6Y	1.57	2014	Escherichia coli BL21(DE3)	Escherichia coli DH5[alpha]
4WEN	1.89	2015	Escherichia coli	Escherichia coli
4X33	1.45	2015	Escherichia coli BL21(DE3)	Saccharomyces cerevisiae S288C
4XXB	2.4	2015	Escherichia coli	Homo sapiens
4Y61	3.36	2015	Homo sapiens	Mus musculus	3.1.3.48
4YEB	3.19	2015	Homo sapiens	Mus musculus
4YJ4	2.1	2015	Escherichia coli	Mus musculus
4YN0	2.2	2015	Homo sapiens	Mus musculus
4YVQ	2.4	2015	Escherichia coli	Arabidopsis thaliana	1.2.1.70
4YYP	2.6	2015	Escherichia coli BL21(DE3)	Homo sapiens	2.7.11.21
4Z9K	1.5	2016	Escherichia coli BL21(DE3)	Ricinus communis	3.2.2.22
4ZGQ	3	2015	Escherichia coli	Schizosaccharomyces pombe
4ZW2	1.86	2016	Escherichia coli BL21	Mus musculus
5B64	2.7	2016	Escherichia coli BL21(DE3)	Rattus
5C3F	1.43	2016	Escherichia coli	Homo sapiens
5CXB	2.1	2015	Spodoptera frugiperda	Chaetomium thermophilum
5DC4	1.48	2016	Escherichia coli BL21(DE3)	Homo sapiens	2.7.10.2
5DFW	2.33	2015	Escherichia coli	Homo sapiens
5DJT	1.4	2016	Escherichia coli	Avena sativa
5E95	1.4	2016	Escherichia coli BL21(DE3)	Homo sapiens
5ELU	2.35	2016	Escherichia coli BL21(DE3)	synthetic construct
5EO9	2.3	2016	Trichoplusia ni	Drosophila melanogaster
5F4E	2.4	2016	Drosophila melanogaster	Homo sapiens
5G15	2.06	2018	Escherichia coli BL21(DE3)	Homo sapiens	2.7.11.1
5GJK	2.05	2017	Escherichia coli	Homo sapiens
5H7Y	2.2	2017	Escherichia coli	Pseudomonas aeruginosa PAO1
5HPK	2.43	2016	Escherichia coli BL21(DE3)	Homo sapiens	6.3.2
5HPS	2.05	2016	Escherichia coli BL21(DE3)	Homo sapiens	2.3.2.26
5HU3	1.89	2017	Escherichia coli BL21	Drosophila melanogaster	2.7.11.17
5IMM	1.2	2017	Escherichia coli	Camelidae
5IMT	2.7	2016	Escherichia coli	Streptococcus intermedius
5IXD	2.85	2016	Spodoptera frugiperda	Homo sapiens	2.7.10.2
5J56	1.8	2016	Escherichia coli	Ricinus communis	3.2.2.22
5J8H	NMR	2016	Escherichia coli BL21(DE3)	Homo sapiens
5JDS	1.7	2017	Homo sapiens	Camelidae
5JJD	2.4	2017	Escherichia coli	Homo sapiens
5L21	1.68	2017	Escherichia coli	Clostridium botulinum A str. Hall	3.4.24.69
5L8J	1.68	2016	Escherichia coli BL21(DE3)	Homo sapiens	2.7.11.1
5LHN	2.55	2017	Escherichia coli BL21(DE3)	Mus musculus	3.4.21.73
5MA3	1.7	2017	Escherichia coli K-12	Aequorea victoria
5MA4	1.4	2017	Escherichia coli K-12	Aequorea victoria
5ML9	2.35	2017	Homo sapiens	Homo sapiens
5MTM	2.41	2017	Escherichia coli	Homo sapiens	2.7.10.2
5MTN	2.85	2017	Escherichia coli 'BL21-Gold(DE3)pLysS AG	Homo sapiens	2.7.10.2
5NUS	2.2	2017	Escherichia coli	Chaetomium thermophilum var. thermophilum DSM 1495
5NWM	NMR	2017	Escherichia coli	Homo sapiens	2.3.1.48
5OAQ	1.95	2017	Escherichia coli BL21	Homo sapiens
5OMN	2.68	2017	Escherichia coli BL21	Norwalk virus
5SZK	2.8	2016	Escherichia coli	Homo sapiens
5T0F	2.4	2017	Escherichia coli	Arabidopsis thaliana
5TAR	1.9	2016	unidentified baculovirus	Homo sapiens	3.6.5.2
5TVQ	2.35	2017	Escherichia coli	Mus musculus	3.1.4
5TZP	1.35	2017	Escherichia coli-Pichia pastoris shuttle vector pPpARG4	Fowlpox virus strain NVSL
5U4K	NMR	2017	Escherichia coli	Mus musculus	2.3.1.48
5UA4	2.6	2017	Escherichia coli	African swine fever virus
5UFE	2.3	2017	Escherichia coli	Homo sapiens	3.6.5.2
5UUL	1.33	2017	Escherichia coli	Homo sapiens
5V69	2.55	2017	Escherichia coli BL21(DE3)	Human betacoronavirus 2c EMC/2012	2.7.7.48
5V6A	2.7	2017	Escherichia coli BL21(DE3)	Human betacoronavirus 2c EMC/2012	2.7.7.48
5VMO	1.7	2018	Escherichia coli BL21(DE3)	Grouper iridovirus
5VWY	1.56	2017	Escherichia coli	Homo sapiens
5VZ4	2.2	2017	Homo sapiens	Homo sapiens
5VZM	NMR	2018	Escherichia coli BL21(DE3)	Homo sapiens
5WGG	2.04	2017	Escherichia coli BL21(DE3)	Acetivibrio thermocellus ATCC 27405
5WOS	2.45	2017	Escherichia coli	Canarypox virus
5WUJ	2.3	2017	Escherichia coli 'BL21-Gold(DE3)pLysS AG	Helicobacter pylori 26695
5XCO	1.25	2017	Escherichia coli	Homo sapiens	3.6.5.2
5XLN	1.9	2018	Escherichia coli	Homo sapiens
5XOD	1.85	2018	Escherichia coli	Homo sapiens
5XV8	NMR	2017	Escherichia coli	Homo sapiens
5YI8	2	2018	Escherichia coli BL21	Drosophila melanogaster
5YR0	1.9	2018	Escherichia coli 'BL21-Gold(DE3)pLysS AG	Mus musculus
5ZAU	NMR	2019	Escherichia coli	Homo sapiens	2.7.10.2
6AKM	2.3	2019	Escherichia coli BL21(DE3)	Homo sapiens
6AMB	2.5	2017	Escherichia coli BL21	Homo sapiens	3.6.5.2
6D4P	2.11	2019	Escherichia coli BL21(DE3)	Homo sapiens	2.3.2.23
6DSL	NMR	2018	Escherichia coli BL21(DE3)	Escherichia phage T7
6E3J	1.48	2018	Escherichia coli	Homo sapiens
6F0F	2	2019	Escherichia coli BL21(DE3)	Homo sapiens
6F2G	2.92	2019	Escherichia coli BL21(DE3)	Carnobacterium sp. AT7
6FBX	1.64	2019	Escherichia coli BL21(DE3)	Danio rerio
6FC3	1.75	2018	Escherichia coli BL21(DE3)	Saccharomyces cerevisiae S288C
6FF3	2.57	2018	Spodoptera frugiperda	Drosophila melanogaster
6FUB	1.3	2018	Escherichia coli	Pyricularia oryzae
6FUD	1.3	2018	Escherichia coli	Oryza sativa Japonica Group
6FV0	2.29	2018	Escherichia coli BL21	Mus musculus	3.6.4
6H46	2.22	2019	Escherichia coli BL21	Homo sapiens	3.6.5.2
6H47	1.7	2019	Escherichia coli BL21	Homo sapiens	3.6.5.2
6HER	1.2	2019	Escherichia coli	Mus musculus
6HUL	2.55	2018	Escherichia coli	Saccharolobus solfataricus	4.2.1.20
6I2M	2.3	2019	Escherichia coli	Vaccinia virus WR
6IHB	2.84	2019	Escherichia coli BL21(DE3)	Homo sapiens
6IU7	1.9	2019	Escherichia coli	Mus musculus
6IUA	1.7	2019	Escherichia coli	Mus musculus
6J4O	2.3	2019	Escherichia coli BL21(DE3)	Homo sapiens	3.4.17.17
6J4S	2.8	2019	Escherichia coli BL21(DE3)	Homo sapiens	3.4.17.17
6JB2	1.5	2019	Escherichia coli	Camelus dromedarius
6JCS	3.18	2019		adeno-associated virus 5
6MAV	2.37	2019	Homo sapiens	Homo sapiens	3.4.24.17
6MBA	1.8	2019	Escherichia coli BL21	Homo sapiens
6MC9	3.3	2019	Escherichia coli BL21	Homo sapiens
6MUD	2.69	2019	Escherichia coli	Homo sapiens
6N9D	2.67	2019	Homo sapiens	Homo sapiens	3.4.24.17
6NE4	1.65	2019	Escherichia coli	Escherichia coli
6OSW	NMR	2019	Escherichia coli	Danio rerio
6OV2	3.2	2019	Trichoplusia ni	Homo sapiens
6QB3	1.9	2019	Escherichia coli	Homo sapiens
