## Supplementary material for "A novel structure-based approach for identification of vertebrate susceptibility to SARS-CoV-2: implications for future surveillance programmes": implemented in CPP4 software suite (Supplementary Table S3)

### Sheet: Sheet1
Table S3. A summary of predicted values different protein-protein interaction metrics by Prodigy and PISA for ACE2-RBD complexes. The predicted values of dissociation constants (Kd (pred)), binding affinity (BA), interface area (IFA) in Å2, change in Gibb’s free energy (ΔG), number of hydrogen bonds (nHB), number of salt bridges (nSB) and number of disulfide bonds (nDB) are provided.
Gene ID	Species Name	Kd (pred)	BA	IFA	ΔG	nHB	nSB	nDB
1003731706	Coturnix japonica	1.3e-09	-12.1	913.1	-6.8	9	0	0
1004681146	Python bivittatus	8.2e-13	-16.5	1297.5	-3.8	20	1	0
1034190575	Pan troglodytes	9.2e-14	-17.8	1500.5	-11.3	22	2	0
1035269619	Cynoglossus semilaevis	2.3e-09	-11.8	950.8	-4.5	8	5	0
1041141025	Kryptolebias marmoratus	1.7e-11	-14.7	1365.4	-7.6	27	5	0
1044432984	Cebus imitator	6.4e-14	-18	1532.9	-12.8	24	2	0
1048398695	Manis javanica	2.7e-14	-18.5	1720.2	-8.8	25	1	0
1083437234	Scleropages formosus	6.1e-14	-18	1644.4	-9.8	17	1	0
1099314176	Gorilla gorilla gorilla	4.1e-14	-18.2	1486.3	-10.6	25	2	0
1108886453	Corvus cornix cornix	1.2e-14	-19	1561.6	-8.1	16	3	0
1168901791	Labrus bergylta	3.6e-09	-11.5	1014.8	-7.2	11	2	0
1168961427	Monopterus albus	9.6e-13	-16.4	1488.2	-7.9	23	0	0
1176280725	Pogona vitticeps	7.7e-18	-23.3	1955.1	-22.1	28	0	0
1188118194	Boleophthalmus pectinirostris	2.5e-09	-11.7	1025.2	-6.4	6	1	0
1195562449	Mus pahari	1.2e-13	-17.6	1269.8	-6.2	20	0	0
1195741830	Mus caroli	1.5e-12	-16.1	1268.5	-4.5	20	1	0
1201830920	Numida meleagris	6.3e-15	-19.4	1592.5	-14.8	16	0	0
1209989150	Lonchura striata domestica	2.1e-15	-20	1686	-12.8	18	2	0
1212160453	Neomonachus schauinslandi	4.5e-14	-18.2	1628.2	-9.6	24	1	0
1220240519	Papio anubis	7.8e-15	-19.2	1492.5	-11.9	26	2	0
1228998290	Acanthochromis polyacanthus	2.2e-09	-11.8	1004.5	-7	13	0	0
1228998292	Acanthochromis polyacanthus	4.7e-10	-12.7	1031.3	-8.5	7	0	0
1244125013	Enhydra lutris kenyoni	2.3e-14	-18.6	1473.2	-10.9	21	3	0
1244125015	Enhydra lutris kenyoni	4.6e-15	-19.5	1599.6	-11.3	24	1	0
1246242315	Delphinapterus leucas	3.3e-10	-12.9	942	-6.8	16	0	0
1248994989	Astyanax mexicanus	1e-08	-10.9	1015.1	-7	7	0	0
1250101629	Seriola dumerili	2.4e-14	-18.6	1642.3	-13.2	26	0	0
1297784092	Piliocolobus tephrosceles	1.1e-14	-19.1	1460.3	-12.5	26	2	0
1304964281	Felis catus	1.3e-14	-18.9	1469.4	-12.2	24	1	0
1308390565	Amphiprion ocellaris	1.1e-15	-20.4	1602.4	-12.1	21	0	0
1317092883	Seriola lalandi dorsalis	1.5e-14	-18.9	1627.1	-9.1	30	0	0
1335132231	Myotis lucifugus	3.6e-12	-15.6	1185.4	-8.2	19	2	0
1340985730	Cyanistes caeruleus	3.5e-14	-18.3	1576.1	-9.3	24	2	0
1344882709	Chrysemys picta bellii	2.3e-16	-21.3	1615.7	-11.9	18	4	0
1348535114	Physeter catodon	7e-15	-19.3	1566.3	-11.7	28	0	0
1351518257	Pongo abelii	2e-14	-18.7	1525.2	-9.3	19	3	0
1357727747	Oryzias melastigma	1.3e-09	-12.1	1145.5	0.7	18	0	0
1374994066	Desmodus rotundus	1.1e-09	-12.2	897.2	-7.8	10	1	0
1378836071	Neophocaena asiaeorientalis asiaeorientalis	2.8e-15	-19.8	1051.3	-4.9	10	0	0
1381513781	Macaca nemestrina	1.8e-14	-18.7	1488.5	-10.5	26	2	0
1387293608	Bos taurus	3.2e-15	-19.8	1522.4	-11.3	23	1	0
1394741588	Alligator sinensis	6.7e-18	-23.4	1810.4	-24.7	21	0	0
1411182784	Theropithecus gelada	9.5e-15	-19.1	1522.5	-11.3	28	2	0
1432342588	Callorhinus ursinus	5.9e-18	-23.5	1938.4	-18.8	29	2	0
1435046300	Puma concolor	1.7e-14	-18.8	1576.4	-11.6	22	1	0
1435665024	Vulpes vulpes	2.5e-09	-11.7	965.2	-5.4	13	1	0
1443638111	Nothoprocta perdicaria	7.6e-13	-16.5	1382.7	-14.7	18	4	0
1444532391	Apteryx rowi	1.6e-14	-18.8	1413.8	-13.9	24	0	0
1444783510	Dromaius novaehollandiae	1.5e-14	-18.8	1503.4	-13	16	1	0
1468852060	Astatotilapia calliptera	1.6e-15	-20.2	1620.9	-11.7	24	5	0
1469049897	Carassius auratus	2.1e-17	-22.7	1981.4	-16.6	28	6	0
1469977667	Mastacembelus armatus	3.3e-09	-11.6	904.3	-5.5	13	0	0
1473010011	Anabas testudineus	1.6e-14	-18.8	1545.7	-5.1	22	2	0
1474843213	Urocitellus parryii	9.4e-14	-17.8	1461.7	-10.4	21	3	0
1483807876	Ursus arctos horribilis	8.8e-14	-17.8	1498.5	-10.7	25	1	0
1487132287	Terrapene carolina triunguis	3e-16	-21.2	1705.9	-15.2	24	5	0
1488380387	Pseudonaja textilis	1.6e-09	-12	887.9	-8.9	8	0	0
1491413475	Zonotrichia albicollis	3.9e-15	-19.6	1633.3	-12.8	22	3	0
149744344	Equus caballus	7.7e-13	-16.5	1456.3	-14.2	22	1	0
1503285897	Pangasianodon hypophthalmus	7.2e-10	-12.5	979.5	-4.4	14	0	0
1512097730	Acinonyx jubatus	3.9e-15	-19.6	1451.2	-11.7	23	1	0
1516183391	Lagenorhynchus obliquidens	3.9e-14	-18.3	1541.3	-9.5	24	0	0
1520568651	Tachysurus fulvidraco	1.7e-15	-20.1	1675.8	-11.4	25	0	0
1538012266	Cricetulus griseus	6.5e-14	-18	1326.5	-6.9	23	2	0
1542973337	Bos indicus x Bos taurus	1.3e-15	-20.3	1459.7	-11.4	25	1	0
1542973339	Bos indicus x Bos taurus	1.9e-14	-18.7	1425.9	-12.3	22	1	0
1543735662	Zalophus californianus	1.3e-17	-23	1949.8	-20	28	1	0
1552336976	Neopelma chrysocephalum	3.8e-19	-25.1	2051.9	-18.6	32	3	0
1552536974	Corapipo altera	3.7e-18	-23.8	1866.3	-21.4	22	2	0
1558394075	Pipra filicauda	1.5e-18	-24.3	1947.7	-16.1	31	3	0
1561701083	Falco cherrug	2.9e-14	-18.5	1526.2	-8.2	16	2	0
1561825816	Empidonax traillii	8.3e-16	-20.6	1615.7	-8.3	19	1	0
1561912125	Vombatus ursinus	2.1e-10	-13.2	947.1	-4.6	9	1	0
1562446162	Marmota flaviventris	5.6e-14	-18.1	1468.2	-9.4	26	1	0
1570481052	Eumetopias jubatus	6.2e-17	-22.1	1868.2	-18.8	25	3	0
1570571573	Xiphophorus couchianus	9.3e-09	-11	1074	-4.8	15	4	0
1571883194	Balaenoptera acutorostrata scammoni	2e-14	-18.7	1041.2	-5	7	1	0
1591538136	Parambassis ranga	3.3e-15	-19.7	1491.3	-12.1	27	0	0
1593739125	Gouania willdenowi	6.3e-14	-18	1625.2	-9.9	22	0	0
1604764942	Perca flavescens	6.3e-15	-19.4	1539.9	-7.7	22	0	0
1621839690	Grammomys surdaster	2.4e-13	-17.2	1369.4	-7.1	21	3	0
1622402837	Peromyscus leucopus	3.2e-12	-15.7	1370.1	-5.4	21	2	0
1622969057	Macaca mulatta	8.3e-15	-19.2	1497.5	-9.1	26	2	0
1624364044	Denticeps clupeoides	7.4e-13	-16.5	1400.1	-1.8	23	0	0
1626042915	Ornithorhynchus anatinus	2e-10	-13.2	908.1	-5	11	0	0
1655268421	Betta splendens	1.5e-15	-20.2	1559.6	-7.3	27	4	0
1655713593	Monodon monoceros	1.2e-09	-12.2	902.2	-5	11	0	0
1678758072	Cottoperca gobio	5.4e-09	-11.3	1023.2	-5.4	14	1	0
1685618045	Echeneis naucrates	1.3e-15	-20.3	1579.4	-2.9	23	3	0
1685618047	Echeneis naucrates	1e-14	-19.1	1617.9	-3.4	24	1	0
1694566837	Rhinatrema bivittatum	6.7e-13	-16.6	1435.7	-5.4	19	0	0
1694566839	Rhinatrema bivittatum	2.4e-17	-22.7	1959.5	-18.4	34	0	0
1698282340	Takifugu rubripes	3.4e-18	-23.8	1927.1	-20.7	33	0	0
1702042940	Suricata suricatta	3e-19	-25.3	2057.6	-9.1	31	1	0
1706927905	Manacus vitellinus	4.8e-18	-23.6	1857.7	-18.5	24	2	0
1708782606	Myripristis murdjan	1.1e-09	-12.2	1030	-1.8	15	1	0
1708865003	Salarias fasciatus	8.1e-13	-16.5	1348.6	-5.7	14	4	0
1708865007	Salarias fasciatus	1.5e-12	-16.1	1457.4	-7.3	13	4	0
1717047130	Microcaecilia unicolor	5.2e-17	-22.2	1904.7	-9.1	28	0	0
1720844682	Lynx canadensis	5.5e-15	-19.4	1627.1	-8.3	20	2	0
1721947932	Gadus morhua	1.3e-08	-10.8	960.7	-8.6	7	1	0
1726061965	Calypte anna	9.4e-13	-16.4	1463.2	-10.9	16	2	0
1728934385	Strigops habroptila	1.3e-15	-20.3	1767.7	-10.9	19	5	0
1729075695	Gopherus evgoodei	4.8e-11	-14.1	938.6	-7.1	10	0	0
1735285741	Archocentrus centrarchus	1.8e-15	-20.1	1575.1	-14.3	18	2	0
1743233337	Nomascus leucogenys	6.5e-15	-19.3	1570.4	-8.1	24	2	0
1746266933	Globicephala melas	8.2e-15	-19.2	1543.9	-11.3	24	0	0
1751287631	Rhinopithecus roxellana	1.3e-14	-18.9	1561.6	-9.5	22	1	0
1751545611	Camarhynchus parvulus	1.8e-15	-20.1	1688.2	-9.8	20	7	0
1768075261	Mastomys coucha	1.6e-09	-12	893.4	-5.7	10	0	0
1768780744	Camelus dromedarius	8.2e-14	-17.8	1284.3	-7.1	25	1	0
1776104480	Phasianus colchicus	5.1e-13	-16.8	1290.7	-8.9	20	0	0
1776744650	Clupea harengus	6.7e-15	-19.3	1456.6	-11.5	22	1	0
1779291507	Oreochromis aureus	1.8e-15	-20.1	1580.1	-10.2	24	3	0
1784384814	Anarrhichthys ocellatus	2.8e-14	-18.5	1611.6	-15.2	15	0	0
1799881920	Corvus moneduloides	1.9e-13	-17.4	1512.3	-8.7	14	2	0
1803944491	Thamnophis elegans	2.6e-15	-19.9	1675.5	-12.1	25	1	0
1804372249	Sapajus apella	1.8e-12	-16	1355.4	-9.1	22	2	0
1804883285	Mustela erminea	3.1e-15	-19.8	1699.5	-11.7	34	1	0
1808002837	Phoca vitulina	3.4e-17	-22.5	1886.9	-10.7	26	8	0
1811480903	Etheostoma spectabile	2.6e-15	-19.9	1661.7	-12.4	23	0	0
1812336800	Xiphophorus hellerii	9.4e-10	-12.3	972.7	-1.5	14	1	0
1814725300	Phocoena sinus	4.1e-14	-18.3	1455.5	-10	29	0	0
1820546364	Hylobates moloch	5.1e-15	-19.5	1541.7	-9.1	20	2	0
1820658211	Chelonoidis abingdonii	5.4e-11	-14	904.9	-5.7	7	2	0
1820898002	Lontra canadensis	2.1e-14	-18.6	1512.9	-10	20	1	0
1822601923	Tyto alba alba	3.2e-14	-18.4	1485.4	-10.4	17	1	0
1823900610	Rhinolophus ferrumequinum	1e-13	-17.7	1452.4	-13.9	17	2	0
1831635112	Orcinus orca	3.4e-14	-18.4	1451.5	-10.2	20	0	0
1832605724	Epinephelus lanceolatus	9.5e-15	-19.1	1494.7	-11.3	26	1	0
1835256709	Tursiops truncatus	9.2e-14	-17.8	1470.4	-9	28	1	0
1835670492	Geotrypetes seraphini	1.6e-15	-20.2	1637.4	-10.9	26	1	0
1835670494	Geotrypetes seraphini	2.4e-16	-21.3	1901.6	-20.2	22	0	0
1836477689	Periophthalmus magnuspinnatus	4.8e-09	-11.3	970.9	-6.2	8	2	0
1838149643	Pseudochaenichthys georgianus	2.5e-10	-13.1	1044.8	-5.4	8	2	0
1838217602	Trematomus bernacchii	5.3e-10	-12.6	1105.6	-4.4	16	0	0
1838313047	Melopsittacus undulatus	4.1e-15	-19.6	1590.5	-15.4	20	1	0
1839480876	Thalassophryne amazonica	1.4e-13	-17.5	1616.4	-14.3	22	1	0
1839480878	Thalassophryne amazonica	3.7e-15	-19.7	1588.6	-11.4	21	0	0
1839621888	Gymnodraco acuticeps	3.2e-10	-13	1068.6	-5.5	16	0	0
1841871735	Pantherophis guttatus	7.7e-17	-22	1825.5	-13.5	27	2	0
1842217276	Arvicanthis niloticus	5.1e-14	-18.1	1404.8	-11	18	3	0
1843661832	Hippoglossus hippoglossus	1.6e-08	-10.6	1053.6	-7.9	11	0	0
1844686463	Notolabrus celidotus	7.8e-11	-13.8	1256.8	-8.3	15	2	0
1846688808	Trachemys scripta elegans	1.5e-15	-20.2	1585.4	-12.5	27	5	0
1846688810	Trachemys scripta elegans	1.9e-16	-21.4	1620.8	-13.3	13	4	0
1848671671	Etheostoma cragini	1.3e-13	-17.6	1668.5	-11.6	31	0	0
1849200656	Pan paniscus	1.2e-14	-19	1532.7	-15.1	22	2	0
1850017876	Acipenser ruthenus	2.1e-09	-11.8	1002.4	-9.1	6	2	0
1851867094	Mirounga leonina	4.1e-14	-18.2	1544.2	-9.3	28	2	0
1861542246	Zootoca vivipara	2.7e-14	-18.5	1535.9	-16	19	0	0
1863324645	Hippoglossus stenolepis	5.6e-15	-19.4	1765.8	-3.7	19	9	0
1865180678	Oxyura jamaicensis	9.8e-15	-19.1	1669.8	-14.1	21	0	0
1865661014	Anguilla anguilla	7.7e-18	-23.3	1916.6	-17	22	0	0
1870438562	Electrophorus electricus	4e-13	-16.9	1436.9	-5.8	15	0	0
1876010340	Cygnus atratus	7.9e-09	-11	875.6	-5.5	8	0	0
1879416466	Scophthalmus maximus	5.1e-08	-9.9	913.8	-8.2	8	1	0
1880348968	Morone saxatilis	6.9e-16	-20.7	1694	-4.9	21	4	0
1886289579	Canis lupus dingo	4.5e-10	-12.7	1031	-6.5	17	1	0
1898636686	Sander lucioperca	2.3e-14	-18.6	1597.8	-9	27	0	0
1899689016	Phyllostomus discolor	7e-09	-11.1	959.4	-6.1	10	1	0
1900350189	Fundulus heteroclitus	7.4e-18	-23.4	1880.5	-13.7	29	9	0
1908100892	Onychomys torridus	3.3e-13	-17	1340.9	-5.4	22	2	0
1910512262	Rousettus aegyptiacus	2.3e-14	-18.6	1502.5	-14.7	33	2	0
1910881692	Molossus molossus	1.6e-13	-17.5	1532.7	-11.8	27	3	0
1910881694	Molossus molossus	8.1e-14	-17.8	1486.9	-10.5	20	2	0
1911212513	Myotis myotis	7e-13	-16.6	1222.2	-8.6	20	2	0
1912337744	Molothrus ater	2.5e-15	-19.9	1672.6	-12.2	19	0	0
1912666917	Pipistrellus kuhlii	8.8e-17	-21.9	1798.9	-18.7	24	2	0
1915432647	Ochotona princeps	4.4e-15	-19.6	1509.4	-12.5	31	2	0
1917038922	Colossoma macropomum	1.7e-09	-12	1110.5	-2.5	15	0	0
1919008400	Trichosurus vulpecula	3.4e-15	-19.7	1563.7	-13	16	1	0
1920277135	Balaenoptera musculus	6.8e-14	-18	1526.8	-8.7	22	1	0
1920336473	Manis pentadactyla	6e-14	-18	1590.2	-12.5	20	2	0
1925129327	Oncorhynchus mykiss	1.5e-14	-18.9	1670.6	-9.5	20	3	0
1927019676	Sturnira hondurensis	7.6e-09	-11.1	898.5	-6.4	12	1	0
1927321256	Artibeus jamaicensis	1.9e-09	-11.9	948.4	-5.8	11	1	0
1929449988	Syngnathus acus	7e-16	-20.7	1714.7	-20.1	27	0	0
1929848580	Falco rusticolus	8.2e-14	-17.8	1472.7	-10.9	15	2	0
1930576010	Pungitius pungitius	3.2e-15	-19.8	1810.1	-15.6	16	0	0
1931274771	Talpa occidentalis	9.8e-09	-10.9	920.5	-5.6	11	0	0
1931673800	Pygocentrus nattereri	3.3e-09	-11.6	1029.1	-7.9	10	0	0
1934573526	Sebastes umbrosus	2.5e-09	-11.7	1050.4	-4.2	17	0	0
1934785402	Choloepus didactylus	3.6e-09	-11.5	942.7	-7.6	10	1	0
1938902030	Chlorocebus sabaeus	5.1e-14	-18.1	1478.1	-11.6	21	2	0
1939314837	Neovision_vision	6.6e-15	-19.3	1560.6	-9.8	22	2	0
1942926475	Motacilla alba alba	2.5e-15	-19.9	1759.4	-14.8	18	1	0
1944699806	Anas platyrhynchos	8.5e-09	-11	902.2	-9.4	10	0	0
1949385547	Cyprinodon tularosa	2.1e-15	-20	1673.7	-3.9	28	12	0
1949709800	Arvicola amphibius	9.5e-10	-12.3	952.3	-3.6	16	2	0
1950371666	Dermochelys coriacea	3.7e-15	-19.7	1530	-12.2	18	3	0
1951406305	Micropterus salmoides	3.1e-09	-11.6	1005.6	-4.4	7	1	0
1952387279	Tachyglossus aculeatus	4.6e-09	-11.4	864.8	-6.7	10	0	0
1952544622	Scyliorhinus canicula	1.6e-14	-18.8	1603.4	-9.6	18	0	0
1958807149	Rattus norvegicus	1.2e-12	-16.3	1188.9	-6.9	20	0	0
1965465308	Hyaena hyaena	1e-14	-19.1	1529.7	-14.5	21	1	0
1974159370	Crotalus tigris	1.5e-16	-21.6	1779.6	-11.4	30	1	0
1984069663	Saimiri boliviensis boliviensis	5.4e-14	-18.1	892.6	-5	7	2	0
1985326336	Mauremys reevesii	6.9e-16	-20.7	1642.7	-14.8	21	4	0
1992439470	Pimephales promelas	6.4e-11	-13.9	1300.1	-6.8	20	2	0
1992439472	Pimephales promelas	2.3e-11	-14.5	1261.2	-5.8	11	0	0
1993830571	Passer montanus	2.4e-14	-18.6	1654	-12.2	16	2	0
1994580405	Perca fluviatilis	1.3e-14	-18.9	1494.3	-11.3	19	0	0
1995963264	Pteropus giganteus	1.3e-13	-17.6	1362.9	-10.9	19	2	0
2004828432	Simochromis diagramma	1.4e-15	-20.3	1603.5	-9.5	26	4	0
2007632352	Xiphias gladius	3.9e-15	-19.6	1749.8	-7.5	29	0	0
2008012467	Gasterosteus aculeatus aculeatus	5e-13	-16.8	1287.4	-9	10	2	0
2009559313	Oryx dammah	6e-15	-19.4	1466.5	-13	25	2	0
2015681712	Ictidomys tridecemlineatus	6.1e-14	-18	1420.1	-13.3	22	2	0
2017846321	Rana temporaria	1.7e-14	-18.8	1739.4	-14.6	20	0	0
2020858727	Puma yagouaroundi	5.9e-15	-19.4	1553.1	-11.7	20	2	0
2022798269	Cygnus olor	6.2e-15	-19.4	1629.3	-15.3	15	0	0
2023110746	Falco naumanni	6.2e-14	-18	1573	-4.7	18	2	0
2023503926	Ursus maritimus	3.2e-14	-18.4	1506.7	-6.6	18	1	0
2024335990	Gallus gallus	1.3e-15	-20.3	1656.8	-11.5	17	1	0
2024446408	Gallus gallus	4.3e-13	-16.9	1302.6	-13.3	15	0	0
2027080197	Ochotona curzoniae	1.6e-10	-13.4	1000.2	-3.7	15	2	0
2029003180	Toxotes jaculatrix	5.4e-14	-18.1	1500.8	-11.2	24	0	0
2030965464	Aquila chrysaetos chrysaetos	1.1e-15	-20.4	1611.7	-15.8	19	2	0
2031716690	Carcharodon carcharias	9e-13	-16.4	1493.6	-12.6	16	0	0
2032682351	Onychostruthus taczanowskii	2.9e-15	-19.8	1734.8	-13.1	19	1	0
2032752158	Pyrgilauda ruficollis	8.3e-15	-19.2	1676.7	-8.7	18	2	0
2038308665	Microtus oregoni	3.5e-09	-11.5	956.4	-5.5	14	2	0
2043820453	Taeniopygia guttata	6.3e-16	-20.7	1747.4	-14.7	17	2	0
2044214688	Vulpes lagopus	3e-10	-13	946.4	-5.7	12	1	0
2045323002	Cheilinus undulatus	1.9e-09	-11.9	1070.7	-2.2	12	1	0
2047895398	Chelmon rostratus	1.6e-13	-17.4	1620.3	-12.5	25	0	0
2051846413	Melanotaenia boesemani	1.5e-14	-18.8	1478.5	-14.2	29	0	0
2051947171	Corvus kubaryi	3.9e-14	-18.3	1485.9	-8.9	15	2	0
2052812817	Alosa sapidissima	1.8e-16	-21.5	1948.2	-18.1	26	4	0
2062937252	Ovis aries	1.7e-14	-18.8	1466	-12.5	25	1	0
2065049465	Oncorhynchus tshawytscha	9.3e-15	-19.1	1628.3	-8.7	19	2	0
2069377694	Thunnus maccoyii	7.4e-16	-20.6	1829.2	-19.2	27	0	0
2069526688	Sceloporus undulatus	3.2e-10	-13	1014.8	-8	17	0	0
2069616305	Plectropomus leopardus	5.9e-15	-19.4	1550.3	-10.9	20	2	0
2072346258	Dipodomys spectabilis	6.6e-15	-19.3	1439.6	-12.4	27	2	0
2077087162	Centrocercus urophasianus	6.2e-13	-16.6	1329.7	-11.8	14	0	0
395837992	Otolemur garnettii	7.4e-15	-19.3	1525.7	-8.8	26	2	0
498949379	Maylandia zebra	2.8e-15	-19.8	1736.6	-8.9	21	2	0
513009471	Heterocephalus glaber	2.9e-09	-11.6	910.7	-5	14	2	0
524948478	Mesocricetus auratus	7.2e-13	-16.6	1314.4	-5.4	22	2	0
528494528	Danio rerio	8.3e-17	-21.9	1971.9	-10.9	27	0	0
528494530	Danio rerio	3.4e-19	-25.2	1952.4	-15.5	35	2	0
529015984	Bos taurus	5.5e-14	-18.1	1432.5	-10	25	1	0
530588256	Chrysemys picta bellii	6.6e-15	-19.3	1431.1	-8.2	19	2	0
532031774	Microtus ochrogaster	1.9e-14	-18.7	1551.9	-13.6	21	2	0
542169316	Oreochromis niloticus	3.8e-14	-18.3	1624.2	-11.2	28	2	0
542169320	Oreochromis niloticus	3.7e-15	-19.7	1560.8	-11.1	27	3	0
551496554	Xiphophorus maculatus	3.8e-09	-11.5	1036.4	-4.6	14	2	0
554866681	Haplochromis burtoni	6.2e-15	-19.4	1559.6	-9.9	25	3	0
558161191	Pelodiscus sinensis	7.2e-10	-12.5	936.3	-6.4	10	0	0
560936905	Camelus ferus	8.2e-14	-17.8	1284.3	-7.1	25	1	0
560980929	Vicugna pacos	3.2e-14	-18.4	1560.3	-13.1	17	0	0
562873731	Tupaia chinensis	1.7e-10	-13.3	1144.8	-8.5	16	0	0
583970066	Neolamprologus brichardi	1.3e-15	-20.3	1576.3	-8.3	34	2	0
586553399	Pteropus alecto	5.7e-14	-18.1	1490.8	-10.5	23	1	0
589920411	Peromyscus maniculatus bairdii	5.8e-12	-15.3	1370.5	-7.9	22	1	0
640812316	Carlito syrichta	4.8e-15	-19.5	1571.5	-12.6	23	2	0
641726273	Eptesicus fuscus	7.9e-13	-16.5	1359.4	-11.5	30	1	0
674064479	Nannospalax galili	7.3e-10	-12.5	914.8	-4.4	17	2	0
675765555	Callithrix jacchus	2.1e-13	-17.3	1486.9	-11.3	27	1	0
683911031	Serinus canaria	9.5e-16	-20.5	1793.4	-15	24	2	0
704321540	Antrostomus carolinensis	7.3e-13	-16.5	1354.5	-9.8	12	2	0
731262258	Fukomys damarensis	1.6e-10	-13.4	901.5	-5.8	13	1	0
734606048	Larimichthys crocea	1.7e-15	-20.1	1618.3	-10.1	18	1	0
759128162	Pteropus vampyrus	4.9e-14	-18.1	1389.7	-11	24	1	0
817262862	Aotus nancymaae	1e-13	-17.7	1496.5	-10.7	28	2	0
998654770	Parus major	5.5e-14	-18.1	1347.6	-7	16	1	0
A0A220QT48	Sus scrofa domesticus	8.6e-14	-17.8	1481.8	-10.9	23	1	0
A0A6C0PIH2	Oryctolagus cuniculus	3.9e-14	-18.3	1463.4	-11.1	22	2	0
A0A6M4S156	Canis lupus familiaris	5e-10	-12.7	1030.7	-9.3	14	1	0
A0A6P4TH77	Panthera pardus	2.4e-14	-18.6	1561.5	-10.1	25	2	0
A0A7D5FSR4	Tadarida brasiliensis	5.3e-12	-15.4	1214.2	-10.2	19	0	0
A0A7D7FA57	Rhinolophus sinicus	4e-12	-15.5	1265.5	-6.8	24	1	0
A0A7D7FA76	Rhinolophus affinis	3.6e-14	-18.3	1571.7	-10.8	21	2	0
A0A7D7FBD3	Rhinolophus sinicus	5.8e-14	-18	1307.8	-7	26	1	0
A0A7D7FBF1	Rhinolophus sinicus	2e-12	-16	1297	-6.9	23	2	0
A0A7D7FDE3	Rhinolophus sinicus	2.1e-09	-11.8	968.3	-8.3	10	2	0
A0A7D7FEL9	Rhinolophus sinicus	2.8e-11	-14.4	1265.3	-10.3	18	0	0
A0A7D7FKM2	Rhinolophus sinicus	9.8e-12	-15	1187.1	-8.3	23	2	0
A0A7D7FKN4	Rhinolophus affinis	4.3e-12	-15.5	1288.3	-4.5	21	1	0
A0A7D7J2B9	Rhinolophus sinicus	2.6e-11	-14.4	1188.1	-8.8	18	1	0
A0A7D7JDA7	Rhinolophus sinicus	1.2e-11	-14.9	1188.3	-6.6	21	2	0
A0A7D7JDB4	Rhinolophus affinis	2.2e-14	-18.6	1529.5	-8.9	14	1	0
A0A7D7JF16	Rhinolophus sinicus	4.9e-13	-16.8	1384.2	-9.6	26	2	0
A0A7D7JS29	Rhinolophus affinis	4.3e-15	-19.6	1602.1	-7	26	2	0
A0A7R7AIC6	Rhinolophus cornutus	4.9e-14	-18.2	1526.8	-13.6	22	0	0
A4PIG8	Rousettus leschenaultii	8.3e-15	-19.2	1473.1	-13.7	22	2	0
B0YLW5	Rhinolophus pearsonii	9e-13	-16.4	1431.1	-10.6	18	2	0
C7ECT9	Pipistrellus abramus	6.7e-09	-11.1	889.5	-3.9	7	0	0
C7ECU8	Rhinolophus sinicus	6.5e-09	-11.2	872.2	-6.4	17	2	0
E2DHI3	Rhinolophus macrotis	9.2e-14	-17.8	1330.4	-9.1	21	2	0
E2DHI9	Rhinolophus pusillus	9.2e-15	-19.1	1477	-12	22	0	0
Q1LZX8	Chlorocebus aethiops	5.2e-15	-19.5	1540.3	-9.7	23	1	0
Q2WG88	Mustela putorius furo	8.2e-15	-19.2	1505.1	-15.6	20	1	0
Q56NL1	Paguma larvata	1.9e-15	-20.1	1520.9	-12	18	2	0
Q8R0I0	Mus musculus	4.6e-10	-12.7	868.4	-3.8	9	0	0
Q9BYF1	Homo sapiens	1.3e-14	-18.9	1460	-11.1	20	2	0
XP020768965	Odocoileus virginianus	8e-15	-19.2	1456.8	-14	25	1	0
