## Supplementary material for "A novel structure-based approach for identification of vertebrate susceptibility to SARS-CoV-2: implications for future surveillance programmes": The results for all the vertebrate species are provided in Supplementary Table S5

### Sheet: Vertebrate Species
Table S5. Categorization of vertebrate species into four groups based on their propensity to bind to SARS-CoV-2.
Very High			High
Species	Kd (predicted)		Species	Kd (predicted)
Mirounga leonina (Southern elephant seal)	3.2e-11		Aquila chrysaetos chrysaetos (Golden eagle)	3.1e-10
Alligator sinensis (Chinese Alligator)	5.3e-11		Ornithorhynchus anatinus (Duckbill platypus)	3.1e-10
Corapipo altera (White-ruffed manakin)	6.4e-11		Morone saxatilis (Striped bass)	3.2e-10
Dermochelys coriacea (Leatherback sea turtle)	8.5e-11		Tyto alba alba (Barn owl)	3.2e-10
Felis catus (Cat)	9.2e-11		Cyanistes caeruleus (Eurasian blue tit)	3.3e-10			Experimental proven susceptibility
Sceloporus undulatus (Plateau fence lizard)	9.4e-11		Manacus vitellinus (golden-collared manakin)	3.3e-10			High
Lontra canadensis (North American river otter)	9.5e-11		Otolemur garnettii (Small-eared galago)	3.3e-10			Medium
High			Phocoena sinus (Vaquita)	3.5e-10			low
Species	Kd (predicted)		Gorilla gorilla gorilla (Western lowland gorilla)	3.6e-10			Extremely low
Physeter catodon (Sperm whale)	1e-10		Phyllostomus discolor (pale spear-nosed ba)	3.7e-10
Acinonyx jubatus (Cheetah)	1.1e-10		Cricetulus griseus (Chinese hamster)	3.8e-10
Mus caroli (Ryukyu mouse)	1.2e-10		Alosa sapidissima (american shad)	3.9e-10
Oreochromis niloticus (Nile tilapia)	1.2e-10		Eumetopias jubatus (Steller sea lion)	3.9e-10
Rattus norvegicus (Rat)	1.2e-10		Pipra filicauda (Wire-tailed manakin)	3.9e-10
Molothrus ater (Brown-headed cowbird)	1.3e-10		Serinus canaria (Island canary)	3.9e-10
Mus musculus (House mouse)	1.3e-10		Apteryx rowi (Okarito kiwi)	4.1e-10
Xiphias gladius (Swordfish)	1.3e-10		Gallus gallus (Red junglefowl)	4.1e-10
Odocoileus virginianus (White-tailed deer)	1.4e-10		Melopsittacus undulatus (Budgerigar)	4.1e-10
Taeniopygia guttata (Zebra finch)	1.6e-10		Paguma larvata (Masked palm civet)	4.1e-10
Thamnophis elegans (Western terrestrial garter snake)	1.6e-10		Mustela putorius furo (Ferret)	4.2e-10
Balaenoptera acutorostrata scammoni (Minke whale)	1.9e-10		Rhinolophus affinis (Intermediate horseshoe bat)	4.3e-10
Hippoglossus stenolepis (Pacific halibut)	1.9e-10		Enhydra lutris kenyoni (Sea otter)	4.4e-10
Homo sapiens (Human)	2e-10		Desmodus rotundus (Common vampire bat)	4.6e-10
Mus pahari (Gairdner's shrewmouse)	2.1e-10		Terrapene carolina triunguis (Three-toed box turtle)	4.6e-10
Rhinolophus sinicus (Chinese rufous horseshoe bat)	2.2e-10		Neolamprologus brichardi (Fairy cichlid)	4.7e-10
Empidonax traillii (Willow flycatcher)	2.3e-10		Pangasianodon hypophthalmus (Iridescent shark)	4.7e-10
Hyaena hyaena (Striped hyena)	2.4e-10		Puma yagouaroundi (Jaguarundi)	4.7e-10
Nomascus leucogenys (Northern white-cheeked gibbon)	2.4e-10		Theropithecus gelada (Gelada)	4.7e-10
Canis lupus dingo (Warrigal)	2.5e-10		Peromyscus maniculatus bairdii (Prairie deer mouse)	4.8e-10
Chlorocebus aethiops (Grivet)	2.5e-10		Globicephala melas (Long-finned pilot whale)	4.9e-10
Lagenorhynchus obliquidens (Pacific white-sided dolphin)	2.5e-10		Pan paniscus (Bonobo)	4.9e-10
Onychomys torridus (Southern grasshopper mouse)	2.5e-10		Arvicanthis niloticus (African grass rat)	5e-10
Oncorhynchus mykiss (Rainbow trout)	2.6e-10		Cynoglossus semilaevis (Cynoglossus)	5.4e-10
Manis pentadactyla (Chinese pangolin)	2.7e-10		Marmota flaviventris (Yellow-bellied marmot)	5.4e-10
Callorhinus ursinus (Northern fur seal)	2.8e-10		Neopelma chrysocephalum (Manakin)	5.4e-10
Pantherophis guttatus (Corn snake)	2.8e-10		Bos indicus x Bos taurus (Hybrid cattle)	5.5e-10
Dipodomys spectabilis (Banner-tailed kangaroo rat)	2.9e-10		Ursus arctos horribilis (Grizzly bear)	5.5e-10
Rhinopithecus roxellana (Golden snub-nosed monkey)	2.9e-10		Enhydra lutris kenyoni (Sea otter)	5.6e-10
Papio anubis (Olive baboon)	3e-10		Pteropus giganteus (Indian flying fox)	5.6e-10
Takifugu rubripes (Japanese pufferfish)	3e-10		Bos indicus x Bos taurus (Hybrid cattle)	5.7e-10
High			High
Species	Kd (predicted)		Species	Kd (predicted)
Bos taurus (Domesticated cattle )	5.7e-10		Manis javanica (Malayan pangolin)	9.3e-10
Phasianus colchicus (Common pheasant)	5.7e-10		Thunnus maccoyii (Southern bluefin tuna)	9.3e-10
Chlorocebus sabaeus (Green monkey)	5.9e-10		Rhinolophus cornutus (Little Japanese Horseshoe Bat)	9.6e-10
Neophocaena asiaeorientalis (Yangtze finless porpoise)	5.9e-10		Chelonoidis abingdonii (Pinta Island tortoise)	9.8e-10
Balaenoptera musculus (Blue whale)	6e-10		Seriola lalandi dorsalis (California yellowtail)	9.8e-10
Suricata suricatta (Meerkat)	6e-10		Strigops habroptila (Kakapo)	9.8e-10
Zalophus californianus (California sealion)	6e-10		Thalassophryne amazonica (Thalassophryne)	9.8e-10
Corvus kubaryi (Mariana crow)	6.1e-10		Pseudonaja textilis (Eastern brown snake)	9.9e-10
Camelus dromedarius (Dromedary)	6.2e-10		Medium
Camelus ferus (Wild Bactrian camel)	6.2e-10		Species	Kd (predicted)
Mesocricetus auratus (Golden hamster)	6.2e-10		Dromaius novaehollandiae (Emu)	1e-09
Puma concolor (Mountain lion)	6.4e-10		Scyliorhinus canicula (Small-spotted catshark)	1e-09
Fukomys damarensis (Damaraland mole-rat)	6.7e-10		Ursus maritimus (Polar bear)	1e-09
Tursiops truncatus (Atlantic bottle-nosed dolphin)	6.7e-10		Zootoca vivipara (Common lizard)	1e-09
Vulpes lagopus (Arctic fox)	6.8e-10		Boleophthalmus pectinirostris (Blue spotted mudskipper)	1.1e-09
Mauremys reevesii (Reeve's turtle)	6.9e-10		Lynx canadensis (Canada lynx)	1.1e-09
Neomonachus schauinslandi (Hawaiian monk seal)	6.9e-10		Notolabrus celidotus (New Zealand spotty)	1.1e-09
Piliocolobus tephrosceles (Ugandan red Colobus)	7e-10		Oryx dammah (Scimitar-horned oryx)	1.1e-09
Clupea harengus (Atlantic herring)	7.1e-10		Phoca vitulina (Harbor Seal)	1.1e-09
Pelodiscus sinensis (Chinese softshell turtle)	7.1e-10		Plectropomus leopardus (Leopard coralgrouper)	1.1e-09
Trachemys scripta elegans (Red-eared slider)	7.4e-10		Pyrgilauda ruficollis (rufous-necked snowfinch)	1.1e-09
Mustela erminea (Ermine)	7.5e-10		Rhinolophus pusillus (Least horseshoe bat)	1.1e-09
Grammomys surdaster (African woodland thicket rat)	7.6e-10		Sander lucioperca (Pike-perch)	1.1e-09
Chrysemys picta bellii (Painted turtle)	7.7e-10		Talpa occidentalis (Iberian mole)	1.1e-09
Delphinapterus leucas (Beluga whale)	7.7e-10		Thalassophryne amazonica (Thalassophryne)	1.1e-09
Ochotona princeps (Southern American pika)	7.7e-10		Archocentrus centrarchus (Flier cichlid)	1.2e-09
Chrysemys picta bellii (Painted turtle)	7.9e-10		Camarhynchus parvulus (Small tree finch)	1.2e-09
Gallus gallus (Red junglefowl)	8e-10		Cheilinus undulatus (Humphead wrasse)	1.2e-09
Ictidomys tridecemlineatus (Ground squirrel)	8e-10		Colossoma macropomum (Tambaqui)	1.2e-09
Canis lupus familiaris (Dog)	8.3e-10		Falco naumanni (Lesser kestrel)	1.2e-09
Monodon monoceros (Narwhal)	8.3e-10		Nannospalax galili (Mole rat)	1.2e-09
Pogona vitticeps (central bearded dragon)	8.3e-10		Numida meleagris (Helmeted guineafowl)	1.2e-09
Anabas testudineus (climbing perch)	8.4e-10		Pan troglodytes (Chimpanzee)	1.2e-09
Perca flavescens (Yellow perch)	8.5e-10		Parus major (Great tit)	1.2e-09
Orcinus orca (Killer whale)	8.6e-10		Perca fluviatilis (European perch)	1.2e-09
Rhinolophus macrotis (Big-eared horseshoe bat)	8.7e-10		Trematomus bernacchii (Emerald rockcod)	1.3e-09
Heterocephalus glaber (Naked mole rat)	8.8e-10		Trichosurus vulpecula (Common brushtail possum)	1.3e-09
Rhinolophus affinis (Intermediate horseshoe bat)	8.8e-10		Vicugna pacos (Alpaca)	1.3e-09
Pongo abelii (Sumatran orangutan)	8.9e-10		Carlito syrichta (Philippine tarsier)	1.4e-09
Corvus cornix cornix (Hooded crow)	9e-10		Pimephales promelas (Fathead minnow)	1.4e-09
Microtus ochrogaster (Prairie vole)	9e-10		Trachemys scripta elegans (Red-eared slider)	1.4e-09
Medium			Medium
Species	Kd (predicted)		Species	Kd (predicted)
Microcaecilia unicolor (Tiny Cayenne Caecilian)	1.5e-09		Etheostoma cragini (Arkansas darter)	2.1e-09
Micropterus salmoides (Largemouth bass)	1.5e-09		Ochotona curzoniae (Plateau pika)	2.1e-09
Oncorhynchus tshawytscha (Chinook salmon)	1.5e-09		Ovis aries (Sheep)	2.1e-09
Pygocentrus nattereri (Red-bellied piranha)	1.5e-09		Python bivittatus (Burmese python)	2.1e-09
Sturnira hondurensis (Honduran Yellow-shouldered Bat)	1.5e-09		Rousettus leschenaultii (Leschenault's rousette)	2.1e-09
Astatotilapia calliptera (Eastern river bream)	1.6e-09		Vombatus ursinus (Common wombat)	2.1e-09
Falco rusticolus (Gyrfalcon)	1.6e-09		Arvicola amphibius (European water vole)	2.2e-09
Myotis lucifugus (Little brown bat)	1.6e-09		Falco cherrug (Saker falcon)	2.2e-09
Oxyura jamaicensis (Ruddy duck)	1.6e-09		Mastacembelus armatus (zig-zag eel)	2.2e-09
Betta splendens (Siamese fighting fish)	1.7e-09		Tachysurus fulvidraco (Yellow catfish)	2.2e-09
Motacilla alba alba (White wagtail)	1.7e-09		Coturnix japonica (Japanese quail)	2.3e-09
Oryctolagus cuniculus (Rabbit)	1.7e-09		Echeneis naucrates (Live sharksucker)	2.3e-09
Panthera pardus (Leopard)	1.7e-09		Mastomys coucha (Southern multimammate mouse)	2.3e-09
Parambassis ranga (Parambassis ranga)	1.7e-09		Molossus molossus (Velvety free-tailed bat)	2.3e-09
Rhinolophus affinis (Intermediate horseshoe bat)	1.7e-09		Xiphophorus couchianus (Monterrey platyfish)	2.3e-09
Rhinolophus sinicus (Chinese rufous horseshoe bat)	1.7e-09		Anguilla anguilla (European eel)	2.4e-09
Salarias fasciatus (Jewelled blenny)	1.7e-09		Cebus imitator (Panamanian white-faced capuchin)	2.4e-09
Sapajus apella (Brown-capped capuchin)	1.7e-09		Neovision vision (American mink)	2.4e-09
Vulpes vulpes (Red fox)	1.7e-09		Saimiri boliviensis boliviensis (Bolivian squirrel monkey)	2.4e-09
Acanthochromis polyacanthus (spiny chromis)	1.8e-09		Tupaia chinensis (Chinese tree shrew)	2.5e-09
Anarrhichthys ocellatus (Wolf eel)	1.8e-09		Oreochromis aureus (Israeli tilapia)	2.6e-09
Epinephelus lanceolatus (Giant grouper)	1.8e-09		Oreochromis niloticus (Nile tilapia)	2.6e-09
Equus caballus (Horse)	1.8e-09		Pseudochaenichthys georgianus (South Georgia icefish)	2.6e-09
Hylobates moloch (Silvery gibbon)	1.8e-09		Rhinolophus sinicus (Chinese rufous horseshoe bat)	2.6e-09
Tachyglossus aculeatus (Short-beaked echidna)	1.8e-09		Syngnathus acus (Greater pipefish)	2.6e-09
Antrostomus carolinensis (Chuck-will's-widow)	1.9e-09		Aotus nancymaae (Nancy Ma's night monkey)	2.7e-09
Gasterosteus aculeatus aculeatus (Stickleback)	1.9e-09		Seriola dumerili (Greater amberjack)	2.7e-09
Macaca mulatta (Rhesus macaque)	1.9e-09		Gouania willdenowi (Blunt-snouted clingfish)	2.8e-09
Peromyscus leucopus (White-footed mouse)	1.9e-09		Lonchura striata domestica (Bengalese finch)	2.8e-09
Bos taurus (Domesticated cattle)	2e-09		Macaca nemestrina (Pig-tailed macaque)	2.9e-09
Callithrix jacchus (Common marmoset)	2e-09		Centrocercus urophasianus (Greater sage-grouse)	3e-09
Corvus moneduloides (New Caledonian crow)	2e-09		Cygnus atratus (Black swan)	3e-09
Gopherus evgoodei (Goode's thornscrub tortoise)	2e-09		Cyprinodon tularosa (White Sands pupfish)	3e-09
Monopterus albus (Asian swamp eel)	2e-09		Rhinolophus pearsonii (Pearson's horseshoe bat)	3e-09
Pteropus alecto (Black flying fox)	2e-09		Simochromis diagramma (Cichlid fish)	3e-09
Sus scrofa domesticus (Domestic pig)	2e-09		Eptesicus fuscus (Big brown bat)	3.1e-09
Tadarida brasiliensis (Brazilian free-tailed bat)	2e-09		Haplochromis burtoni (Burton's mouthbrooder)	3.1e-09
Urocitellus parryii (Arctic ground squirrel)	2e-09		Artibeus jamaicensis (Jamaican fruit bat)	3.2e-09
Zonotrichia albicollis (White-throated sparrow)	2e-09		Maylandia zebra (Zebra mbuna)	3.2e-09
Calypte anna (Anna's hummingbird)	2.1e-09		Salarias fasciatus (Jewelled blenny)	3.2e-09
Electrophorus electricus (Electric eel)	2.1e-09		Myripristis murdjan (pinecone soldierfish)	3.3e-09
Medium			Geotrypetes seraphini (Gaboon caecilian)	9.4e-09
Species	Kd (predicted)		Low
Larimichthys crocea (Large yellow croaker)	3.4e-09		Species	Kd (predicted)
Rhinatrema bivittatum (Two-lined caecilian)	3.6e-09		Oryzias melastigma (Marine medaka)	1e-08
Rhinolophus sinicus (Chinese rufous horseshoe bat)	3.6e-09		Rhinolophus ferrumequinum (Greater horseshoe bat)	1e-08
Pungitius pungitius (ninespine stickleback)	3.7e-09		Carcharodon carcharias (Great white shark)	1.1e-08
Anas platyrhynchos (Mallard)	3.8e-09		Labrus bergylta (ballan wrasse)	1.1e-08
Scophthalmus maximus (Turbot)	3.8e-09		Acanthochromis polyacanthus (spiny chromis)	1.2e-08
Nothoprocta perdicaria (Chilean tinamou)	4e-09		Melanotaenia boesemani (Boeseman's rainbowfish)	1.2e-08
Periophthalmus magnuspinnatus (Big-finned Mudskipper)	4e-09		Chelmon rostratus (Copperband butterflyfish)	1.3e-08
Pipistrellus abramus (Japanese pipistrelle)	4e-09		Kryptolebias marmoratus (Mangrove killifish)	1.3e-08
Etheostoma spectabile (Orangethroat darter)	4.2e-09		Rhinolophus affinis (Intermediate horseshoe bat)	1.3e-08
Microtus oregoni (Creeping vole)	4.2e-09		Gadus morhua (Atlantic cod)	1.5e-08
Denticeps clupeoides (Denticle herring)	4.4e-09		Pimephales promelas (Fathead minnow)	1.7e-08
Gymnodraco acuticeps (Ploughfish)	4.4e-09		Geotrypetes seraphini (Gaboon caecilian)	2e-08
Pipistrellus kuhlii (Kuhl's pipistrelle)	4.6e-09		Rhinatrema bivittatum (Two-lined caecilian)	2.1e-08
Cottoperca gobio (Channel bull blenny)	4.7e-09		Acipenser ruthenus (Sterlet)	2.6e-08
Toxotes jaculatrix (Banded archerfish)	4.7e-09		Fundulus heteroclitus (Mummichog)	2.6e-08
Rhinolophus sinicus (Chinese rufous horseshoe bat)	5.2e-09		Rana temporaria (European common frog)	2.9e-08
Onychostruthus taczanowskii (white-rumped snowfinch)	5.3e-09		Myotis myotis (Greater mouse-eared bat)	3.2e-08
Rhinolophus sinicus (Chinese rufous horseshoe bat)	5.3e-09
Rousettus aegyptiacus (Egyptian rousette)	5.3e-09
Crotalus tigris (Tiger rattlesnake)	5.4e-09
Hippoglossus hippoglossus (Atlantic halibut)	5.4e-09
Pteropus vampyrus (Large flying fox)	5.4e-09
Rhinolophus sinicus (Chinese rufous horseshoe bat)	5.7e-09
Carassius auratus (Goldfish)	5.8e-09
Danio rerio (Zebrafish)	5.9e-09
Choloepus didactylus (Linnaeus's two-toed sloth)	6.2e-09
Rhinolophus sinicus (Chinese rufous horseshoe bat)	6.5e-09
Danio rerio (Zebrafish)	6.7e-09
Rhinolophus sinicus (Chinese rufous horseshoe bat)	6.7e-09
Astyanax mexicanus (Mexican tetra)	6.9e-09
Amphiprion ocellaris (Ocellaris clownfish)	7.2e-09
Echeneis naucrates (Live sharksucker)	7.3e-09
Sebastes umbrosus (honeycomb rockfish)	7.3e-09
Cygnus olor (Mute swan)	7.5e-09
Molossus molossus (Velvety free-tailed bat)	7.5e-09
Rhinolophus sinicus (Chinese rufous horseshoe bat)	8.1e-09
Passer montanus (Eurasian tree sparrow)	8.6e-09
Scleropages formosus (Asian bonytongue)	8.7e-09
Xiphophorus hellerii (Green swordtail)	8.7e-09
Xiphophorus maculatus (Southern platyfish)	9.1e-09
