## Supplementary material for "A novel structure-based approach for identification of vertebrate susceptibility to SARS-CoV-2: implications for future surveillance programmes": the rest of 8 bat species were predicted to be resistant to SARS-CoV-2 (Supplementary Table S6).

### Sheet: BATS
Table S6. A summary of ACE2-RBD interactions in different bat species and their isoforms.
Bat Species	Predicted Kd (M)	ACE2 interacting residues																																		No. of residues matching with hACE2	Percent of residues matching with hACE2
		S19	E23	Q24	A25	-	T27	F28	-	D30	K31	H34	E35	E37	D38	Y41	Q42	L45	-	L79	A80	M82	Y83	T324	Q325	G326	N330	L351	G352	K353	G354	D355	R357	-	R397
Rhinolophus sinicus (Chinese rufous horseshoe bat)
Rhinolophus sinicus (Isoform-1)	2.2e-10	S	D	R	K	-	T	F	L	D	E	S	E	E	N	Y	Q	L	K	L	A	N	Y	T	E	G	N	L	G	K	G	D	R	-	-	21	0.7
Rhinolophus sinicus (Isoform-2)	1.7e-09	S	-	R	A	-	M	F	-	D	T	S	E	E	D	Y	Q	L	-	K	L	N	Y	-	E	G	N	-	G	K	G	D	R	-	R	19	0.633333
Rhinolophus sinicus (Isoform-3)	2.6e-09	-	-	-	R	-	T	F	-	D	E	S	E	E	N	Y	Q	L	K	L	A	N	Y	T	E	G	N	L	G	K	G	D	R	A	R	21	0.7
Rhinolophus sinicus (Isoform-4)	3.6e-09	-	F	L	A	-	I	F	-	D	E	F	E	E	N	Y	Q	L	-	L	-	N	Y	T	E	G	N	-	G	K	G	D	R	-	R	19	0.633333
Rhinolophus sinicus (Isoform-5)	5.2e-09	-	-	R	A	-	I	F	-	D	K	S	E	E	D	Y	Q	L	-	L	-	N	Y	T	E	G	N	-	G	K	G	D	R	A	-	20	0.666667
Rhinolophus sinicus (Isoform-6)	5.3e-09	S	-	R	K	-	I	F	-	D	E	S	E	E	D	Y	-	L	-	L	A	N	Y	-	-	G	N	L	G	K	G	D	R	-	R	20	0.666667
Rhinolophus sinicus (Isoform-7)	5.7e-09	F	D	L	A	K	I	F	-	D	E	S	E	E	N	Y	Q	L	-	L	A	N	Y	T	-	G	N	-	G	K	G	D	R	-	R	20	0.666667
Rhinolophus sinicus (Isoform-8)	6.5e-09	S	D	E	-	-	I	F	-	D	K	T	K	E	D	H	Q	L	-	L	-	N	Y	-	E	G	N	L	G	K	G	D	R	-	R	19	0.633333
Rhinolophus sinicus (Isoform-9)	6.7e-09	S	D	R	-	-	I	F	-	D	E	S	E	E	D	Y	K	L	-	L	A	N	Y	T	E	G	N	-	G	K	G	D	R	-	R	20	0.666667
Rhinolophus sinicus (Isoform-10)	8.1e-09	-	-	E	A	-	I	F	-	D	K	T	K	E	D	H	Q	L	-	L	-	N	Y	T	E	G	N	-	G	K	G	D	R	-	R	19	0.633333
Rhinolophus affinis (Intermediate horseshoe bat)
Rhinolophus affinis (Isoform-1)	4.3e-10	S	D	R	A	K	I	F	-	D	N	R	E	E	E	Y	Q	L	-	L	A	N	Y	T	E	G	N	L	-	K	G	D	R	-	-	20	0.666667
Rhinolophus affinis (Isoform-2)	8.8e-10	S	D	R	A	-	I	F	-	D	N	R	E	E	E	Y	Q	L	-	E	L	N	H	T	-	G	N	L	G	K	G	D	R	-	R	19	0.633333
Rhinolophus affinis (Isoform-3)	1.7e-09	-	-	R	A	-	I	F	-	D	N	R	E	E	E	Y	Q	L	K	L	A	N	Y	-	-	G	N	L	G	K	G	D	R	-	-	19	0.633333
Rhinolophus affinis (Isoform-4)	1.3e-08	S	-	R	-	-	I	F	-	D	N	R	E	E	E	Y	Q	L	-	L	A	N	Y	-	-	G	N	-	G	K	G	D	R	-	R	20	0.666667
Other Rhinolophus Sp.
Rhinolophus cornutus (Little Japanese Horseshoe Bat)	9.6e-10	S	E	-	A	-	K	F	-	N	D	S	E	E	N	Y	Q	L	-	I	-	N	Y	-	E	G	N	-	G	K	G	D	R	-	-	17	0.566667
Rhinolophus macrotis (Big-eared horseshoe bat)	8.7e-10	S	E	K	-	-	-	F	-	D	K	S	K	E	D	Y	E	L	-	L	A	N	Y	T	E	G	K	-	G	K	G	D	R	-	R	20	0.666667
Rhinolophus pusillus (Least horseshoe bat)	1.1e-09	S	K	A	K	-	K	F	L	N	D	S	E	E	D	Y	Q	L	-	I	-	N	Y	-	E	G	N	L	G	K	G	D	R	A	R	18	0.6
Rhinolophus pearsonii (Pearson's horseshoe bat)	3e-09	S	-	R	-	-	T	F	-	D	K	H	E	E	D	H	E	L	K	L	A	D	Y	-	-	G	N	-	G	K	D	D	R	-	R	21	0.7
Rhinolophus ferrumequinum (Greater horseshoe bat)	1e-08	S	-	-	L	-	K	F	-	D	D	S	E	E	N	H	Q	L	-	L	A	N	F	T	E	G	N	-	G	K	G	D	R	A	R	18	0.6
Other Bat Sp.
Phyllostomus discolor (pale spear-nosed bat)	3.7e-10	T	D	K	-	-	-	F	-	E	N	N	E	E	E	Y	Q	L	K	L	A	N	Y	T	-	G	N	-	G	K	K	D	R	-	R	17	0.566667
Desmodus rotundus (Common vampire bat)	4.6e-10	T	E	R	-	-	T	F	-	E	N	T	E	E	E	Y	Q	L	-	I	T	-	Y	-	Q	G	N	L	G	N	K	D	R	-	-	16	0.533333
Pteropus giganteus (Indian flying fox)	5.6e-10	S	-	L	A	-	T	F	-	E	K	T	E	E	D	Y	Q	L	-	L	A	-	Y	T	K	-	E	K	G	K	G	D	R	-	K	20	0.666667
Myotis lucifugus (Little brown bat)	1.6e-09	S	E	K	A	K	I	F	-	E	N	S	K	E	D	H	E	L	-	L	A	T	Y	T	-	G	N	L	G	K	G	D	R	-	R	20	0.666667
Tadarida brasiliensis (Brazilian free-tailed bat)	2e-09	-	-	-	E	-	I	F	-	Q	R	T	E	E	E	H	Q	-	-	L	H	R	Y	T	E	-	N	L	G	K	G	D	R	A	R	15	0.5
Molossus molossus (Velvety free-tailed bat)	2.3e-09	S	-	K	A	-	I	F	-	D	N	I	R	E	E	H	Q	-	-	L	Q	M	Y	-	Q	G	N	-	G	N	N	D	R	A	R	16	0.533333
Eptesicus fuscus (Big brown bat)	3.1e-09	-	-	N	T	-	I	F	-	E	N	S	E	E	D	H	E	L	-	L	T	-	Y	T	P	G	N	-	G	K	N	D	R	-	R	15	0.5
Artibeus jamaicensis (Jamaican fruit bat)	3.2e-09	A	E	D	A	R	T	F	L	E	K	T	E	E	E	Y	E	L	-	L	A	-	Y	-	Q	G	N	-	G	K	N	D	R	-	-	19	0.633333
Rousettus aegyptiacus (Egyptian rousette)*	5.3e-09	S	E	-	L	-	T	F	-	E	K	T	E	E	D	Y	Q	L	K	L	A	T	Y	T	K	-	-	-	G	K	G	D	R	-	R	21	0.7
Pteropus vampyrus (Large flying fox)	5.4e-09	-	-	-	L	-	T	F	-	E	K	T	E	E	D	Y	Q	L	-	L	A	-	Y	K	K	-	-	-	G	K	G	D	R	-	-	17	0.566667
Molossus molossus (Velvety free-tailed bat)	7.5e-09	-	E	K	K	-	I	F	-	D	N	I	R	E	E	H	Q	-	-	L	Q	M	Y	T	Q	G	N	-	G	N	N	D	R	-	-	15	0.5
Myotis myotis (Greater mouse-eared bat)	3.2e-08	-	-	E	K	-	I	F	-	D	N	S	K	E	D	H	E	L	-	L	A	T	Y	T	-	G	N	L	G	K	G	D	R	-	R	18	0.6
*Rousettus aegyptiacus are experimentally proven highly susceptible to SARS-CoV-2.
