## Supplementary material for "A novel structure-based approach for identification of vertebrate susceptibility to SARS-CoV-2: implications for future surveillance programmes": selected vertebrate species are provided in Supplementary Table S7.

### Sheet: Sheet1
Table S7. A summary of intermolecular interactions of human ACE2 (hACE2), dog ACE2 (dACE2), Rhinolophus sinicus isoform 1 (rs1ACE2), Rhinolophus sinicus isoform 10 (rs10ACE2) and Rousettus aegyptiacus (raACE2) with RBD of SARS-CoV-2. The first residue in each column belongs to corresponding ACE2 and the second residue belongs to RBD.
hACE2-RBD	dACE2-RBD	rs1ACE2-RBD	rs10ACE2-RBD	raACE2-RBD
SER19-ALA475	ASP22-TYR473	SER19-ALA475	GLU24-ALA475	SER19-ALA475
GLU23-ALA475	LEU23-ALA475	ASP23-ALA475	GLU24-ASN487	GLU23-ALA475
GLU23-TYR473	LEU23-ASN487	ASP23-TYR473	GLU24-GLY476	LEU24-ALA475
GLN24-ALA475	LEU23-GLY476	ARG24-ALA475	GLU24-PHE486	LEU24-ASN487
GLN24-ASN487	LEU23-PHE486	ARG24-ASN487	GLU24-SER477	LEU24-GLY476
GLN24-PHE486	LEU23-SER477	ARG24-GLY476	GLU24-TYR489	LEU24-TYR489
GLN24-TYR489	LEU23-TYR489	ARG24-PHE486	ALA25-ASN487	THR27-ALA475
ALA25-ASN487	THR26-ALA475	ARG24-SER477	ILE27-ALA475	THR27-ASN487
THR27-ALA475	THR26-ASN487	ARG24-TYR489	ILE27-ASN487	THR27-PHE456
THR27-ASN487	THR26-PHE456	LYS26-PHE456	ILE27-PHE456	THR27-TYR473
THR27-PHE456	THR26-TYR473	THR27-ALA475	ILE27-TYR473	THR27-TYR489
THR27-TYR473	THR26-TYR489	THR27-PHE456	ILE27-TYR489	PHE28-ASN487
THR27-TYR489	PHE27-PHE486	THR27-TYR473	PHE28-ASN487	PHE28-PHE486
PHE28-ASN487	PHE27-TYR489	THR27-TYR489	PHE28-TYR489	PHE28-TYR489
PHE28-PHE486	GLU29-LEU455	PHE28-ASN487	ASP30-LEU455	GLU30-LEU455
PHE28-TYR489	GLU29-LYS417	PHE28-PHE486	ASP30-LYS417	GLU30-LYS417
ASP30-LEU455	GLU29-PHE456	PHE28-TYR489	ASP30-PHE456	GLU30-PHE456
ASP30-LYS417	GLU29-TYR421	LEU29-TYR489	LYS31-GLN493	LYS31-GLN493
ASP30-PHE456	LYS30-GLN493	ASP30-LEU455	LYS31-GLU484	LYS31-LEU455
LYS31-GLN493	LYS30-GLU484	ASP30-LYS417	LYS31-LEU455	LYS31-PHE456
LYS31-GLU484	LYS30-PHE456	ASP30-PHE456	LYS31-PHE456	LYS31-TYR489
LYS31-LEU455	LYS30-PHE490	GLU31-LEU455	LYS31-PHE490	THR34-GLN493
LYS31-PHE456	LYS30-TYR489	GLU31-PHE456	LYS31-TYR489	THR34-LEU455
LYS31-PHE490	TYR33-ARG403	GLU31-TYR489	THR34-GLN493	THR34-SER494
LYS31-TYR489	TYR33-GLN493	SER34-GLN493	THR34-LEU455	THR34-TYR453
HIS34-ARG403	TYR33-GLY496	SER34-LEU455	THR34-SER494	GLU35-GLN493
HIS34-GLN493	TYR33-LEU455	SER34-TYR453	LYS35-GLN493	GLU37-TYR505
HIS34-LEU455	TYR33-LYS417	GLU35-GLN493	GLU37-ARG403	ASP38-GLN498
HIS34-LYS417	TYR33-SER494	GLU37-TYR505	GLU37-TYR505	ASP38-GLY496
HIS34-TYR453	TYR33-TYR453	ASN38-GLN498	ASP38-GLN498	ASP38-TYR449
GLU35-GLN493	TYR33-TYR495	ASN38-GLY496	ASP38-GLY496	TYR41-ASN501
GLU37-ARG403	GLU34-GLN493	ASN38-SER494	ASP38-TYR449	TYR41-GLN498
GLU37-TYR505	GLU36-ARG403	ASN38-TYR449	HIS41-ASN501	TYR41-GLY502
ASP38-GLN498	GLU36-TYR505	ASN38-TYR495	HIS41-GLN498	TYR41-THR500
ASP38-GLY496	GLU37-TYR449	TYR41-ASN501	HIS41-THR500	GLN42-GLN498
ASP38-SER494	TYR40-ASN501	TYR41-GLN498	GLN42-GLN498	GLN42-GLY446
ASP38-TYR449	TYR40-GLN498	TYR41-GLY502	GLN42-GLY446	GLN42-TYR449
ASP38-TYR495	TYR40-THR500	TYR41-THR500	GLN42-GLY447	LEU45-GLN498
TYR41-ASN501	GLN41-GLN498	GLN42-GLN498	GLN42-TYR449	LEU45-GLY446
TYR41-GLN498	GLN41-GLY446	GLN42-GLY446	LEU45-GLN498	LEU45-THR500
TYR41-GLY502	GLN41-TYR449	GLN42-GLY447	LEU45-GLY446	LEU45-VAL445
TYR41-THR500	LEU44-GLN498	GLN42-TYR449	LEU45-THR500	LYS78-PHE486
GLN42-GLN498	LEU44-GLY446	LEU45-GLN498	LEU79-PHE486	LEU79-PHE486
GLN42-GLY446	LEU44-THR500	LEU45-THR500	ASN82-PHE486	ALA80-PHE486
GLN42-GLY447	LEU78-PHE486	LYS61-GLY446	TYR83-ASN487	THR82-PHE486
GLN42-TYR449	ALA79-PHE486	LEU79-PHE486	TYR83-PHE486	TYR83-ASN487
LEU45-GLN498	THR81-PHE486	ALA80-PHE486	TYR83-TYR489	TYR83-PHE486
LEU45-THR500	TYR82-ASN487	ASN82-PHE486	THR324-GLY502	TYR83-TYR489
LEU79-PHE486	TYR82-PHE486	TYR83-ASN487	THR324-VAL503	THR326-ASN501
ALA80-PHE486	TYR82-TYR489	TYR83-PHE486	GLU325-VAL503	THR326-GLY502
MET82-PHE486	THR323-GLY502	TYR83-TYR489	GLY326-THR500	THR326-THR500
TYR83-ASN487	GLN324-GLN506	THR324-GLY502	ASN330-THR500	THR326-VAL503
TYR83-PHE486	GLN324-VAL503	GLU325-VAL503	GLY352-ASN501	LYS330-THR500
TYR83-TYR489	GLU325-ASN439	GLY326-THR500	LYS353-ASN501	GLY352-ASN501
THR324-GLY502	GLU325-ASN501	ASN330-THR500	LYS353-GLN498	GLY352-TYR505
GLN325-ASN501	GLU325-GLN506	LEU351-THR500	LYS353-GLY496	LYS353-ASN501
GLN325-GLY502	GLU325-GLY502	GLY352-ASN501	LYS353-GLY502	LYS353-GLN498
GLN325-VAL503	GLU325-PRO499	GLY352-TYR505	LYS353-PHE497	LYS353-GLY496
GLY326-THR500	GLU325-THR500	LYS353-ASN501	LYS353-THR500	LYS353-GLY502
ASN330-THR500	GLU325-VAL503	LYS353-GLN498	LYS353-TYR505	LYS353-THR500
LEU351-THR500	ASN329-THR500	LYS353-GLY496	GLY354-ASN501	LYS353-TYR505
GLY352-ASN501	LEU350-THR500	LYS353-GLY502	GLY354-GLY502	GLY354-ASN501
GLY352-TYR505	GLY351-TYR505	LYS353-THR500	GLY354-THR500	GLY354-GLY502
LYS353-ASN501	LYS352-ARG403	LYS353-TYR495	GLY354-TYR505	GLY354-THR500
LYS353-GLN498	LYS352-ASN501	LYS353-TYR505	GLY354-VAL503	GLY354-TYR505
LYS353-GLY496	LYS352-GLN498	GLY354-ASN501	ASP355-ASN501	GLY354-VAL503
LYS353-GLY502	LYS352-GLY496	GLY354-GLY502	ASP355-GLY502	ASP355-ASN501
LYS353-THR500	LYS352-GLY502	GLY354-THR500	ASP355-THR500	ASP355-GLY502
LYS353-TYR505	LYS352-THR500	GLY354-TYR505	ARG357-THR500	ASP355-THR500
GLY354-ASN501	LYS352-TYR505	GLY354-VAL503	ARG393-TYR505	ARG357-THR500
GLY354-GLY502	GLY353-ASN501	ASP355-ASN501		ARG393-TYR505
GLY354-THR500	GLY353-THR500	ASP355-GLY502
GLY354-TYR505	GLY353-TYR505	ASP355-THR500
GLY354-VAL503	GLY353-VAL503	ARG357-THR500
ASP355-ASN501	ASP354-ASN501
ASP355-GLY502	ASP354-GLY502
ASP355-THR500	ARG356-THR500
ARG357-THR500	ARG392-TYR505
ARG393-TYR505
